# Cell-type specific allelic dampening of sex-linked genes in sex chromosome aneuploidy

**DOI:** 10.64898/2026.04.16.719032

**Authors:** Gala N. Filippova, Elliott Sanger, James MacDonald, He Fang, Camille Groneck, Masaya Takasaki, Anastasia Meleshko, Wenxiu Ma, Yajuan Liu, Gang Li, Ran Zhang, Charles E. Murry, Daniel Van Dyke, Anne Skakkebæk, Claus H. Gravholt, William S. Noble, Theo Bammler, Jessica E. Young, Xinxian Deng, Joel B. Berletch, Christine M. Disteche

## Abstract

Common sex chromosome aneuploidies (SCAs) often present with cognitive and cardiovascular dysfunction in humans. To address SCA effects on gene expression and DNA methylation in relevant cell types, we differentiated neural precursor cells (NPCs) and cardiomyocytes (CMs) from human induced pluripotent stem cells (hiPSCs) with different numbers of sex chromosomes, including isogenic and independent lines. As expected, the expression of genes that escape X inactivation (escapees) mostly increases with the number of inactive X chromosomes (Xi). However, allelic analysis shows dampening of escapees specifically on the Xi in XXY compared to XX in both NPCs and CMs, revealing a novel type of dosage compensation in SCA. In contrast, Y-linked gene expression is higher in XXY versus XY NPCs, but the opposite is observed in CMs. This may explain the greater number of differentially expressed autosomal genes in NPCs versus CMs with an added Y chromosome, while effects of added X chromosomes are similar between cell types. Concordantly, changes in autosomal DNA methylation are mainly driven by the presence of a Y chromosome. These findings highlight the cell-type specificity of sex-linked and autosomal gene regulation in SCA conditions.

**Highlights:**

- Sex chromosome aneuploidy induces cell-type specific changes in gene expression
- Dampening of the inactive X chromosome in XXY alleviate X overexpression
- High Y-linked gene expression in XXY neuronal precursor cells but not cardiomyocytes
- Sex chromosome aneuploidy disrupts sex biases in autosomal gene expression
