## Supplemental table 1 for "Cell-type specific allelic dampening of sex-linked genes in sex chromosome aneuploidy"

### Sheet: Cell lines
Table S1: Summary of cell lines
Type of paired or independent lines	Clone identifier	hiPSC Origin/Method	Clone Genotype	NPC RNA-seq	NPC DNAme	CM RNA-seq	CM DNAme
XXY/XY Isogenic pair 1	X5_1	XXY amniocytes/ re-programmimg/ removal of Xi	XXY	P	-	P	P
	X5_2A			P	P	-	-
	X5_2			P	-	P	P
	X5_2_3.1		XY	P	P	P	P
	X5_2_3.4			P	P	P	P
	X5_2_3.6			P	-	P	P
XXY/XY Isogenic pair 2	X175_18.4	Mosaic PBMCs/ re-programmimg	XXY	P	P	P	P
	X175_18.8			P	P	P	P
	X175_10			P	P	P	P
	X175_22			P	P	P	P
	X175_16		XY	-	-	-	P
	X175_25			-	-	-	P
	X175_1			-	-	-	P
	X175_6			-	-	-	P
XXY/XYIsogenic pair 3	X183_25	Mosaic PBMCs/ re-programmimg	XXY	P	P	P	P
	X183_26			P	P	P	P
	X183_30			P	-	P	P
	X183_37			P	P	P	P
	X183_29		XY	P	P	P	P
	X183_32			-	-	P	-
XXX/X Isogenic pair 4	X3.2	Mosiac fibroblasts/ re-programming	XXX	P	P	P	P
	X3.3			P	P	-	-
	X3.1		X	P	P	-	-
	X3.4			P	P	-	-
Independent XXY lines	X4_2	Amniocytes/ re-programming	XXY	P	P	P	P
	X5_1		XXY	P	-	P	-
	X5_2A		XXY	P	-	-	-
	X5_2		XXY	P	-	P	-
	X6_1		XXY	P	-	P	-
	X6_2		XXY	P	P	P	P
Independent XX controls	F9_3A	Amniocytes/ re-programming	XX	-	-	P	-
	F9_4		XX	P	P	P	P
	F9_7		XX	P	-	P	-
	F11		XX	P	P	P	P
	F12		XX	P	P	P	P
Independent XY controls	M7_4	Amniocytes/ re-programming	XY	P	-	P	P
	M7_5		XY	P	P	P	-
	M8_1		XY	P	P	P	P
	M8_3		XY	P	-	P	-
	M9_2		XY	P	P	P	P
	M9_4		XY	-	-	P	-
	M9_5		XY	P	-	-	-
Summary of the cell lines used in this study. Isogenic pairs (X5, X175, X183, and X3) and independently derived XXY lines (X4, X5 and X6), control XX female (F9, F11, F12) and XY male (M7, M8, M9) lines are listed together with clones isolated. Cell lines differentiated into NPCs or CMs and those used for RNA-seq and DNAme analysis are designated with a check mark.
