## Supplemental table 2 for "Cell-type specific allelic dampening of sex-linked genes in sex chromosome aneuploidy"

### Sheet: NPCs
Table S2: Summary of comparisons of gene expression between genotypes
Comparison type	Clones A	Clones B	Clones C
XXY vs XY all	X5_1	X5-2_3.1
	X5-2	X5-2_3.4
	X5_2A	X5-2_3.6
	X175_18_4	X175_16
	X175_18_8	X175_25
	X183_25	X183_29
	X183_26	X183_32
	X183_30	M7_4
	X4_2	M7_5
	X6-1	M8_1
	X6_2	M8_3
		M9_2
		M9_5
XXY vs XY pairs of isogenic	X5_1	X5-2_3.1
	X5-2	X5-2_3.4
	X5_2A	X5-2_3.6
	X175_18_4	X175_16
	X175_18_8	X175_25
	X183_25	X183_29
	X183_26	X183_32
	X183_30
XXY vs XY independent	X5_1	M7_4
	X5-2	M7_5
	X5_2A	M8_1
	X4_2	M8_3
	X6-1	M9_2
	X6_2	M9_5
XXY vs XX all	X5_1	F9_4
	X5-2	F9_7
	X5_2A	F11
	X4_2	F12
	X6-1
	X6_2
	X175_18_4
	X175_18_8
	X183_25
	X183_26
	X183_30
X chr dosage all	XO_X3_1a	X5_1	XXX_X3_2
	XO_X3_4	X5-2	XXX_X3_3
	X5-2_3.1	X5_2A
	X5-2_3.4	X175_18_4
	X5-2_3.6	X175_18_8
	X175_16	X183_25
	X175_25	X183_26
	X183_29	X183_30
	X183_32	X4_2
	M7_4	X6-1
	M7_5	X6_2
	M8_1	F9_4
	M8_3	F9_7
	M9_2	F11
	M9_5	F12
Y dose	XO_X3_1a	X5-2_3.1
	XO_X3_4	X5-2_3.4
	XXX_X3_2	X5-2_3.6
	XXX_X3_3	X175_16
	F9_4	X175_25
	F9_7	X183_29
	F11	X183_32
	F12	M7_4
		M7_5
		M8_1
		M8_3
		M9_2
		M9_5
		X5_1
		X5-2
		X5_2A
		X175_18_4
		X175_18_8
		X183_25
		X183_26
		X183_30
		X4_2
		X6-1
		X6_2
DEGs were obtained by comparing Clones A versus Clones B with different numbers of sex chromosomes. For X chromosome dosage analyses, Clones A, B and C were compared. Comparison types include from top to bottom: between all XXY versus all XY clones, between sets of clones from partners of isogenic XXY/XY pairs, between independent XXY and indepenent XY clones and betwen all XXY and all XX clones.…

### Sheet: CMs
Comparison	Clones A	Clones B	Clones C
XXY vs XY_all	X5_1	X5_3.1
	X5_2	X5_3.4
	X175_18.4	X5_3.6
	X175_18.8	X175_16
	X183_25	X175_25
	X183_26	X183_29
	X183_30	X183_32
	X183_37	M7_4
	X4_2	M7_5
	X6_1	M8_1
	X6_2	M8_3
		M9_2
		M9_4
		M9_5
XXY vs XY pairs of isogenic	X5_1	X5_3.1
	X5_2	X5_3.4
	X175_18.4	X5_3.6
	X175_18.8	X175_16
	X183_25	X175_25
	X183_26	X183_29
	X183_30	X183_32
	X183_37
XXY vs XX all independent	X5_1	F9_3A
	X5_2	F9_4
	X175_18.4	F9_7
	X175_18.8	F11
	X183_25	F12
	X183_26
	X183_30
	X183_37
	X4_2
	X6_1
	X6_2
Sex chr dosage all		X5_3.1	XXX_X3_2
		X5_3.4	X5_1
		X5_3.6	X5_2
		X175_16	X175_18.4
		X175_25	X175_18.8
		X183_29	X183_25
		X183_32	X183_26
		M7_4	X183_30
		M7_5	X183_37
		M8_1	X4_2
		M8_3	X6_1
		M9_2	X6_2
		M9_4
		M9_5
		F9_3A
		F9_4
		F9_7
		F11
		F12
X chr dosage all	X5_3.1	X5_1	XXX_X3_2
	X5_3.4	X5_2
	X5_3.6	X175_18.4
	X175_16	X175_18.8
	X175_25	X183_25
	X183_29	X183_26
	X183_32	X183_30
	M7_4	X183_37
	M7_5	X4_2
	M8_1	X6_1
	M8_3	X6_2
	M9_2	F9_3A
	M9_4	F9_4
	M9_5	F9_7
		F11
		F12
Y chr dosage all	XXX_X3_2	X5_1
	F9_3A	X5_2
	F9_4	X175_18.4
	F9_7	X175_18.8
	F11	X183_25
	F12	X183_26
		X183_30
		X183_37
		X4_2
		X6_1
		X6_2
		X5_3.1
		X5_3.4
		X5_3.6
		X175_16
		X175_25
		X183_29
		X183_32
		M7_4
		M7_5
		M8_1
		M8_3
		M9_2
		M9_4
		M9_5
DEGs were obtained by comparing Clones A versus Clones B with different numbers of sex chromosomes. Comparison types include from top to bottom: between all XXY versus all XY clones, between sets of clones from partners of isogenic XXY/XY pairs, between pairs of all independent XXY and XY clones and betwen all XXY and XX clones. Sex chromosome number dosage comparisons include from top to bottom:…
