## Supplemental table 3 for "Cell-type specific allelic dampening of sex-linked genes in sex chromosome aneuploidy"

### Sheet: Sheet1
Table S3: Escape gene expression as a function of the number of X chromosomes
NPCs							CMs
Ensemble ID	Gene name	X Coordinate	XX	XY	XXY		Ensemble ID	Gene name	X Coordinate	XX	XY	XXY
ENSG00000182378	PLCXD1	276322	6.92141	6.80296	7.23536		ENSG00000182378	PLCXD1	276322	6.28923	5.99754	6.20228
ENSG00000178605	GTPBP6	303346	5.87941	5.88092	6.43722		ENSG00000178605	GTPBP6	303346	5.57621	5.56553	5.85824
ENSG00000226179	LINC00685	320990	1.40194	1.39083	1.75374		ENSG00000226179	LINC00685	320990	1.05864	0.762454	1.10219
ENSG00000167393	PPP2R3B	333933	6.2915	6.31443	6.79047		ENSG00000167393	PPP2R3B	333933	6.16909	6.51794	6.82046
ENSG00000198223	CSF2RA	1268779	0.293422	0.791519	1.15368		ENSG00000198223	CSF2RA	1268779	0.354764	0.939862	1.12018
ENSG00000185291	IL3RA	1335025	3.99529	3.90721	4.44891		ENSG00000185291	IL3RA	1335025	4.22362	4.03284	4.75594
ENSG00000169100	SLC25A6	1386133	8.84991	8.80504	9.38979		ENSG00000169100	SLC25A6	1386133	8.63335	8.73157	9.23151
ENSG00000169093	ASMTL	1403138	5.14018	5.40755	5.80259		ENSG00000236017	ASMTL-AS1	1401430	1.72382	1.67989	2.18066
ENSG00000197976	AKAP17A	1591604	6.3623	6.43686	6.78685		ENSG00000169093	ASMTL	1403138	5.14116	5.34199	5.6835
ENSG00000169084	DHRSX	2219506	3.89206	4.20219	4.70965		ENSG00000197976	AKAP17A	1591604	6.71438	6.7771	7.00601
ENSG00000214717	ZBED1	2486414	4.95785	5.13739	5.4831		ENSG00000169084	DHRSX	2219506	4.10172	4.53233	4.77585
ENSG00000290746	CA5BP1	2608406	0.713613	0.71632	1.14583		ENSG00000214717	ZBED1	2486414	4.99159	5.12415	5.29471
ENSG00000291040	CD99P1	2609386	2.29928	3.22554	3.60104		ENSG00000291040	CD99P1	2608406	1.21457	1.74319	1.76167
ENSG00000002586	CD99	2690988	1.98374	2.70885	3.05989		ENSG00000002586	CD99	2690988	1.61046	1.72523	2.04958
ENSG00000056998	GYG2	2828571	5.89924	5.38891	5.90026		ENSG00000056998	GYG2	2828571	5.87413	5.45491	5.69688
ENSG00000006756	ARSD	2903972	3.9769	3.58247	3.86312		ENSG00000006756	ARSD	2903972	5.15203	4.28878	4.57315
ENSG00000157399	ARSL	2934045	0.784553	0.489332	1.17179		ENSG00000157399	ARSL	2934045	3.82821	3.32599	3.40818
ENSG00000101825	MXRA5	3308565	4.87616	4.685	4.84348		ENSG00000101825	MXRA5	3308565	3.72473	2.95185	3.40048
ENSG00000183943	PRKX	3604340	6.32525	5.74783	6.06555		ENSG00000183943	PRKX	3604340	4.1745	4.02015	4.52474
ENSG00000146938	NLGN4X	5840637	5.94337	5.41858	5.76687		ENSG00000146938	NLGN4X	5840637	3.11907	3.13913	3.25446
ENSG00000130021	PUDP	6667865	4.75376	4.10821	4.55064		ENSG00000130021	PUDP	6667865	5.58775	4.87052	5.18463
ENSG00000101846	STS	7147237	1.60091	1.32211	1.79898		ENSG00000101846	STS	7147237	3.04602	2.17746	2.21174
ENSG00000006757	PNPLA4	7898247	4.05836	3.73902	4.08448		ENSG00000006757	PNPLA4	7898247	4.45768	3.95396	4.24725
ENSG00000011201	ANOS1	8528874	5.62663	6.11516	6.4928		ENSG00000011201	ANOS1	8528874	4.16288	3.87716	4.04308
ENSG00000101849	TBL1X	9463258	6.18821	6.02018	6.25119		ENSG00000101849	TBL1X	9463258	5.50807	5.24083	5.29018
ENSG00000205542	TMSB4X	12975107	10.3317	10.1785	10.221		ENSG00000205542	TMSB4X	12975107	8.13015	8.33141	8.31466
ENSG00000176896	TCEANC	13653078	2.23358	1.7772	1.84301		ENSG00000176896	TCEANC	13653078	1.91727	1.48767	1.56175
ENSG00000123595	RAB9A	13689122	3.65291	3.45036	3.43311		ENSG00000123595	RAB9A	13689122	4.30241	4.05189	4.15347
ENSG00000196459	TRAPPC2	13712244	4.47526	4.22658	4.18168		ENSG00000196459	TRAPPC2	13712244	4.09639	3.76119	3.8755
ENSG00000046651	OFD1	13734675	6.15665	5.93225	5.9549		ENSG00000046651	OFD1	13734675	6.23763	5.86413	5.96825
ENSG00000046653	GPM6B	13770939	7.30788	7.11591	7.20841		ENSG00000046653	GPM6B	13770939	3.20131	2.84286	3.05782
ENSG00000046647	GEMIN8	13998099	4.42416	4.19275	4.26186		ENSG00000046647	GEMIN8	13998099	4.51097	4.18708	4.30294
ENSG00000270069	MIR222HG	15674932	1.82169	1.72166	1.67661		ENSG00000147003	CLTRN	15627085	1.39387	1.58792	1.54169
ENSG00000169239	CA5B	15688830	3.26064	2.90659	2.96163		ENSG00000290746	CA5BP1	15674932	2.36794	2.26208	2.21605
ENSG00000169249	ZRSR2	15790106	2.72438	2.29016	2.51783		ENSG00000169239	CA5B	15688830	3.65679	3.22007	3.53938
ENSG00000182287	AP1S2	15825806	6.7683	6.13141	6.44697		ENSG00000169249	ZRSR2	15790106	2.41617	1.88244	2.16483
ENSG00000169895	SYAP1	16719545	5.52	5.1381	5.41299		ENSG00000182287	AP1S2	15825806	5.51803	5.10293	5.30695
ENSG00000086712	TXLNG	16786432	5.26357	4.81892	5.15041		ENSG00000169895	SYAP1	16719545	6.22927	5.84964	5.98832
ENSG00000102054	RBBP7	16839283	7.41739	7.28891	7.46279		ENSG00000086712	TXLNG	16786432	4.97027	4.48455	4.69944
ENSG00000173674	EIF1AX	20124525	6.65367	6.15784	6.36741		ENSG00000102054	RBBP7	16839283	7.63092	7.1802	7.33486
ENSG00000130741	EIF2S3	24054911	8.15252	7.7858	8.02525		ENSG00000173674	EIF1AX	20124525	6.54146	6.27441	6.28753
ENSG00000005889	ZFX	24148976	4.97744	4.4397	4.87923		ENSG00000130741	EIF2S3	24054911	7.93921	7.58289	7.74995
ENSG00000185753	CXorf38	40626921	4.91281	4.63739	4.66476		ENSG00000005889	ZFX	24148976	5.77223	4.95575	5.36128
ENSG00000124486	USP9X	41085431	8.57843	8.22589	8.36543		ENSG00000185753	CXorf38	40626921	4.7227	4.50174	4.74577
ENSG00000215301	DDX3X	41333348	8.53614	8.39018	8.4916		ENSG00000124486	USP9X	41085431	8.14748	7.79841	7.97032
ENSG00000189221	MAOA	43654907	2.83523	2.96085	2.85968		ENSG00000215301	DDX3X	41333348	8.25075	8.12208	8.04563
ENSG00000183690	EFHC2	44146255	1.78635	1.84659	1.72078		ENSG00000189221	MAOA	43654907	3.1077	2.86967	2.70602
ENSG00000069509	FUNDC1	44523639	3.92169	3.80405	3.88151		ENSG00000183690	EFHC2	44146255	2.22866	1.70535	1.86427
ENSG00000147050	KDM6A	44873130	2.34907	1.86509	2.35647		ENSG00000069509	FUNDC1	44523639	3.96765	3.67357	3.71956
ENSG00000236017	ASMTL-AS1	45745210	2.54286	2.65691	3.19163		ENSG00000147050	KDM6A	44873130	3.2374	2.49901	2.84163
ENSG00000130985	UBA1	47190713	9.71082	9.37915	9.62128		ENSG00000130985	UBA1	47190713	8.99219	8.36212	8.64416
ENSG00000224975	INE1	47204921	2.41842	2.06307	2.2639		ENSG00000224975	INE1	47204921	1.52122	0.786895	1.09957
ENSG00000102225	CDK16	47217860	7.71221	7.48851	7.79456		ENSG00000102225	CDK16	47217860	7.78112	7.29637	7.6168
ENSG00000126012	KDM5C	53176277	8.03475	7.82233	8.09134		ENSG00000126012	KDM5C	53176277	7.85383	7.34121	7.62097
ENSG00000124313	IQSEC2	53225828	1.12899	1.30664	1.52715		ENSG00000124313	IQSEC2	53225828	2.92478	2.73137	2.92658
ENSG00000072501	SMC1A	53374149	0.246661	0.204957	0.509898		ENSG00000198034	RPS4X	72255679	9.79247	9.36023	9.43346
ENSG00000158423	RIBC1	53421951	1.20401	1.49715	1.5321		ENSG00000229807	XIST	73820649	7.95692	-3.32482	7.48395
ENSG00000198034	RPS4X	72255679	10.3133	9.73539	9.80967		ENSG00000225470	JPX	73943934	2.40458	1.44787	2.01144
ENSG00000229807	XIST	73820649	8.80436	-1.28494	9.4441		ENSG00000102271	KLHL4	87517409	4.5638	3.97652	4.25693
ENSG00000225470	JPX	73943934	2.65172	2.13388	2.72043		ENSG00000186310	NAP1L3	93670930	5.36536	4.52022	4.68459
ENSG00000102290	PCDH11X	91779261	4.21645	4.03206	4.34668		ENSG00000102024	PLS3	115560928	7.94888	7.76394	7.82963
ENSG00000186310	NAP1L3	93670930	5.31595	4.93359	5.09607		ENSG00000158290	CUL4B	120505920	6.38204	6.23438	6.22215
ENSG00000102387	TAF7L	101268253	-0.246255	0.25504	0.329518		ENSG00000130821	SLC6A8	153687926	6.82833	6.902	7.09243
ENSG00000102024	PLS3	115560928	6.63669	6.67018	6.75283		ENSG00000172534	HCFC1	153946434	7.13353	6.86988	6.88727
ENSG00000101883	RHOXF1	120109050	0.92922	-0.131054	-0.735571
ENSG00000158290	CUL4B	120505920	6.97916	6.83028	6.84732
ENSG00000130821	SLC6A8	153687926	8.03938	7.59496	7.58626
ENSG00000198910	L1CAM	153861511	1.68904	0.983316	1.28825
ENSG00000172534	HCFC1	153946434	7.56859	7.61645	7.66338
Known escape genes are listed with their expression in NPCs and CMs with different sex chromosome content. PAR1 genes in bluegreen. Ensembl ID, gene symbol, and gene start coordinate are shown along with the log2 CPM average in XX, XY, and XXY NPCs (left panel) and CMs (right panel). Annotation from ensembl GRCh38.p14.
