## Supplemental table 4 for "Cell-type specific allelic dampening of sex-linked genes in sex chromosome aneuploidy"

### Sheet: Sheet1
Table S4: Allelic expression of escapees in NPCs and CMs
NPCs										CMs
Gene name	Mean Xa (XXY lines)	Mean Xi (XXY lines)	Mean Y (XXY lines)	Mean Xa (XX lines)	Mean Xi (XX lines)	Mean Xa (XY lines)	Mean Y (XY lines)			Gene name	Mean Xa (XXY lines)	Mean Xi (XXY lines)	Mean Y (XXY lines)	Mean Xa (XX lines)	Mean Xi (XX lines)	Mean Xa (XY lines)	Mean Y (XY lines)
DDX3X/DDX3Y	327.326	32.6102	206.821	329.869	41.3543	335.504	131.634			DDX3X/DDX3Y	252.102	13.8003	99.897	270.486	35.8748	279.363	176.418
ZFX/ZFY	20.9308	8.49946	8.78947	26.1196	5.38396	21.7011	7.01153			EIFAX/EIFAY	no info	no info	22.487	no info	no info	77.408	37.8006
USP9X/USP9Y	283.427	46.3694	104.943	295.835	86.4303	299.391	73.6657			KDM5C/KDM5D	no info	no info	62.8906	no info	no info	162.153	107.552
TXLNG/TXLNGY	29.1979	6.31834	64.3075	27.5968	10.8174	28.2254	46.0227			KDM6A/UTY	4.90023	2.16266	27.7738	5.74296	3.30677	5.58199	41.4646
PRKX/PRKY	54.7051	12.2698	27.542	57.2439	22.9408	53.7364	20.671			NLGN4X/NLGN4Y	9.6548	0	11.5906	8.64201	0.454843	9.1144	18.0162
NLGN4X/NLGN4Y	43.3481	11.1025	28.8339	41.1616	20.3747	42.7714	20.3487			PRKX/PRKY	19.9321	3.04968	14.7165	14.0886	4.68368	16.4928	20.2158
KDM6A/UTY	3.5802	1.54095	54.9542	3.22359	1.87138	3.64291	37.6571			RPS4X/RSP4Y	632.175	59.8611	58.5072	587.603	305.954	659.924	101.564
RPS4X/RSP4Y	818.463	78.9745	108.342	802.993	469.377	852.403	72.4347			TBL1X/TBL1Y	33.5258	5.56678	2.15527	43.4802	3.36842	37.9485	2.89059
TBL1X/TBL1Y	66.7116	9.46059	6.7407	43.6635	29.2548	64.9014	4.67219			TMSB4X/TMSB4Y	284.947	32.5073	not expressed	297.543	0	321.28	not expressed
TMSB4X/TMSB4Y	1085.35	108.13	not expressed	894.982	393.689	1158.83	not expressed			TXLNG/TXLNGY	19.1374	7.04952	25.554	21.5478	9.76259	22.5375	45.8841
EIFAX/EIFAY	82.562	0	22.4488	93.9671	6.71554	71.3995	19.5058			USP9X/USP9Y	204.54	46.7376	62.1374	220.566	56.7709	221.968	101.941
KDM5C/KDM5D	no info	no info	44.0985	no info	no info	226.338	68.6386			ZFX/ZFY	30.8814	9.98865	8.3967	39.0481	16.7269	30.969	14.0055
PCDH11X/PCDH11Y	no info	no info	15.8703	no info	no info	16.3595	10.6389			AP1S2	39.9487	0		25.3261	18.5742	34.3976
SLC6A8	178.797	13.3752		246.352	16.7321	193.335				ARSD	18.7497	4.97208		30.309	5.35704	19.358
MAOA	7.25853	0		6.58775	0.548801	7.78582				CDK16	185.895	10.5283		220.104	0	156.913
SYAP1	36.0746	6.53152		42.3579	3.52868	35.2145				CXorf38	22.0969	4.45867		22.8317	3.15475	22.6145
CA5B	7.79003	0		8.4886	1.09546	7.49842				EIF2S3	193.702	19.4853		171.121	77.9996	191.46
MXRA5	26.5969	2.11305		25.6381	3.72971	25.7233				FTX	23.577	2.01401		30.9146	4.24359	27.184
EIF2S3	234.364	26.1563		245.45	39.0968	220.678				GYG2	37.2519	14.1939		38.4817	21.524	43.9345
FTX	20.7209	3.27273		19.675	3.44214	21.8226				HCFC1	112.877	7.39687		126.399	17.2526	117.982
TRAPPC2	16.3924	1.75484		18.7973	3.44539	18.7209				KLHL4	17.585	1.22249		18.0141	5.91856	15.5434
OFD1	51.2431	10.787		58.599	12.7414	61.0641				MXRA5	8.27755	2.36471		15.1862	0	7.87908
HCFC1	182.615	20.1103		149.456	40.3775	196.236				NAP1L3	21.1974	5.26959		40.9213	0	23.3261
CXorf38	23.3306	2.03426		23.4149	6.70848	24.8882				PNPLA4	19.0023	0		13.1302	8.75344	15.453
GPM6B	130.989	16.9042		118.267	40.1828	138.708				PUDP	25.7083	10.5823		47.1106	0	28.9946
ZRSR2	4.62184	1.10535		4.8766	1.73216	4.89109				RBBP7	149.145	12.9692		123.602	72.467	144.592
ARSD	12.369	2.18277		11.367	4.37893	11.9793				SLC6A8	129.009	6.78994		105.241	5.53902	118.717
AP1S2	70.8501	16.393		77.5818	31.4273	70.1035				SYAP1	52.8962	9.4226		75.2545	0	56.7802
RBBP7	140.934	35.4761		121.32	49.6255	156.38				TRAPPC2	11.9493	2.74307		13.8577	3.20633	13.5878
GEMIN8	15.5221	3.66231		14.9744	6.49426	18.2871				UBA1	343.652	60.5018		359.825	156.497	330.509
PNPLA4	14.0147	2.9502		11.5907	5.06979	13.3523				ZRSR2	3.42653	1.09038		3.07739	2.10253	3.68747
INE1	3.78467	1.01821		3.67153	1.67432	4.17875				Mean allelic expression (CPM) for X/Y paralog escapees (in bold) and non-X/Y paralog escapees in CMs. Mean Xa, Xi, and Y expression is calculated considering all XXY, XX and XY lines.
UBA1	644.792	142.788		563.056	274.95	665.893
EFHC2	2.39728	0.898856		2.31422	1.1352	3.59649
GYG2	45.3251	14.3996		33.9116	25.7709	41.9008
CDK16	177.085	44.9374		209.704	0	179.583
HTR2C	0.8444	0.1556		1	0	1
IQSEC2	2.66052	0.221638		2.18706	0	2.47365
JPX	6.04169	0.549005		6.28415	0	4.38898
NAP1L3	27.8212	6.38238		39.8347	0	30.5603
PUDP	17.3917	6.0441		26.979	0	17.2463
SMC1A	1.35275	0.0711975		1.18646	0	1.15265
Mean allelic expression (CPM) for X/Y paralog escapees (in bold) and non-X/Y paralog escapees in NPCs. Mean Xa, Xi, and Y expression is calculated considering all XXY, XX and XY lines.
