## Supplemental table 8 for "Cell-type specific allelic dampening of sex-linked genes in sex chromosome aneuploidy"

### Sheet: NPCs
Table S8: Sex-biased autosomal genes in NPCs and CMs
Gene ID	Gene name	Chr #	XX vs XY log2FC	p-value	XXY vs XY all log2FC	XXY vs XY iso log2FC	XXY vs XY ind log2FC	XX vs XXY all log2FC
ENSG00000213318		16	-5.44246	2.59705e-11	0.0988511	0.147084	0.150603	-5.65674
ENSG00000139304	PTPRQ	12	-3.83929	1.27259e-05	-0.415666	-0.0885618	-2.84048	-2.92155
ENSG00000289474		2	-3.09765	4.17998e-06	0.157731	0.91479	-2.85228	-1.10537
ENSG00000231827		1	-3.05511	7.18123e-05	-0.186874	0.388395	-2.09089	-1.69331
ENSG00000147571	CRH	8	-2.17316	0.000789155	-0.409845	-0.39383	-1.03543	-1.49996
ENSG00000116729	WLS	1	-1.89244	0.000678379	-0.428172	-0.53146	-0.844959	-1.36612
ENSG00000118231	CRYGD	2	-1.89095	7.67923e-05	-0.072562	0.0057392	-0.503896	-1.32412
ENSG00000186235	LINC02610	2	-1.83642	0.000238851	-0.314397	0.279178	-1.33212	-0.268994
ENSG00000159186	ATP5POP1	2	-1.7273	1.37927e-05	-0.0784289	-0.012645	-0.423926	-1.49327
ENSG00000115828	QPCT	2	-1.43618	0.000919879	0.00223484	-0.0857129	0.105001	-1.40228
ENSG00000006016	CRLF1	19	-1.38128	0.000641381	-0.308161	-0.291923	-0.967439	-0.95957
ENSG00000185070	FLRT2	14	-1.37581	0.000618844	-0.668353	-0.596087	-0.824567	-0.453435
ENSG00000008516	MMP25	16	-1.32248	0.000127485	-0.190758	-0.118999	-1.55925	-0.676212
ENSG00000135828	RNASEL	1	-1.2439	2.77552e-05	0.212602	0.149489	0.0498018	-1.35714
ENSG00000205277	MUC12	7	-1.20323	0.000425961	0.116952	0.194811	-0.980861	-0.788063
ENSG00000165912	PACSIN3	11	-1.18861	0.000293824	-0.0511477	-0.0188189	-0.399278	-0.678068
ENSG00000134569	LRP4	11	-1.13811	3.38875e-05	-0.0703579	-0.0027493	-0.890091	-0.941683
ENSG00000240668	KRT8P36	3	-1.12053	7.61678e-05	-0.0883489	0.173222	-0.0113206	-0.532083
ENSG00000167723	TRPV3	17	-1.11894	3.24547e-05	0.0523072	0.234518	-0.846025	-0.640742
ENSG00000119681	LTBP2	14	-1.03629	7.19102e-05	-0.350984	-0.327616	-0.908318	-0.424076
ENSG00000286707		2	-1.02842	0.000425614	0.154646	0.405457	-0.497338	-1.01845
ENSG00000169129	AFAP1L2	10	-1.01205	0.000233974	-0.100826	0.0997474	-1.18983	-0.33221
ENSG00000289436		14	-1.0114	0.000837288	-0.0651683	-0.0432384	-0.624877	-0.501774
ENSG00000276644	DACH1	13	-1.00636	0.00039787	-0.178262	-0.13617	-0.667844	-0.707445
ENSG00000267053		19	-1.00444	0.000180452	0.0490628	0.0445795	-0.225072	-0.88944
ENSG00000180071	ANKRD18A	9	-0.976117	0.000594881	0.165425	0.0917896	-0.853075	-1.21987
ENSG00000167311	ART5	11	-0.968351	0.000162315	-0.0773868	-0.0540674	-0.51773	-0.879925
ENSG00000135046	ANXA1	9	-0.959014	0.00085285	-0.253771	-0.453322	-0.173951	-0.928212
ENSG00000053328	METTL24	6	-0.862893	0.00078449	-0.105828	-0.107126	-0.518064	-0.609259
ENSG00000104081	BMF	15	-0.847021	0.000246725	-0.348455	-0.169185	-0.87385	-0.235326
ENSG00000176463	SLCO3A1	15	-0.813499	0.000459256	0.0227733	0.106095	-1.02567	-0.369639
ENSG00000146197	SCUBE3	6	-0.786968	0.000685546	-0.014572	0.00621923	-0.279619	-0.606931
ENSG00000242439		17	-0.767404	0.000433627	0.145227	-0.0235916	-0.410473	-1.45191
ENSG00000115468	EFHD1	2	-0.762388	4.35734e-05	-0.149679	-0.188074	-0.553974	-0.427413
ENSG00000162576	MXRA8	1	-0.743616	0.000460906	-0.254765	-0.12388	-0.652463	-0.305449
ENSG00000171847	FAM90A1	12	-0.73467	0.000776804	-0.0993687	0.184276	-1.08356	-0.039326
ENSG00000266714	MYO15B	17	-0.72652	2.18496e-05	0.133793	0.267104	-0.520447	-0.629872
ENSG00000153993	SEMA3D	7	-0.724049	0.000563288	-0.16144	-0.0569053	-0.38901	-0.228915
ENSG00000124593		6	-0.686731	0.000877807	0.0323583	0.0696326	-0.747837	-0.591489
ENSG00000165795	NDRG2	14	-0.684629	0.000113533	-0.122938	0.0618906	-0.782968	-0.184487
ENSG00000068137	PLEKHH3	17	-0.682443	2.41899e-05	-0.199011	-0.0682379	-1.20777	0.0500582
ENSG00000135540	NHSL1	6	-0.64729	0.000393722	0.0473105	0.0249983	-0.0207819	-0.685444
ENSG00000079257	LXN	3	-0.640329	0.000466502	-0.267796	-0.0990107	-0.793105	-0.195392
ENSG00000215006	CHCHD2P2	5	-0.638964	0.00067867	0.418873	0.781752	-0.292616	-0.404473
ENSG00000154134	ROBO3	11	-0.623491	0.000373368	-0.278676	-0.197978	-0.778294	-0.231767
ENSG00000267383		19	-0.591352	0.000529576	0.253037	0.161536	0.0835962	-0.74592
ENSG00000142046	TMEM91	19	-0.572848	0.000101949	-0.117552	-0.0685965	-0.372073	-0.350365
ENSG00000179403	VWA1	1	-0.553214	0.000564668	-0.128157	-0.14818	-0.116087	-0.447913
ENSG00000189306	RRP7A	22	-0.543229	0.000926904	-0.023544	-0.0384294	-0.314756	-0.485375
ENSG00000186940	CHCHD2P9	9	-0.542185	0.000982118	0.369077	0.761017	-0.165133	-0.126318
ENSG00000169126	ODAD2	10	-0.533878	0.000303766	0.0337057	0.168829	-0.431829	-0.428352
ENSG00000067365	METTL22	16	-0.530896	0.000259863	-0.0944427	-0.00395517	-0.198001	-0.338607
ENSG00000233927	RPS28	19	-0.527599	4.27149e-06	-0.0686712	0.0797778	-0.239062	-0.148707
ENSG00000157637	SLC38A10	17	-0.514468	0.00015003	0.0367575	0.0606241	-0.130444	-0.428805
ENSG00000073111	MCM2	3	-0.513616	0.00070647	0.0769197	0.00365676	-0.068643	-0.647075
ENSG00000144354	CDCA7	2	-0.510186	0.000555168	0.146629	0.145339	0.0416884	-0.589374
ENSG00000145365	TIFA	4	-0.508636	0.000752551	-0.242748	-0.122901	-0.509112	-0.151961
ENSG00000172638	EFEMP2	11	-0.493203	0.000904435	0.112389	0.200058	-0.254032	-0.595582
ENSG00000167693	NXN	17	-0.491671	0.000111057	0.0182999	-0.0221522	-0.168588	-0.429157
ENSG00000092847	AGO1	1	-0.48541	0.000279307	0.117544	0.182856	0.0104416	-0.469417
ENSG00000117122	MFAP2	1	-0.458011	0.000623557	-0.173911	-0.12963	-0.482986	-0.161512
ENSG00000167601	AXL	19	-0.45196	0.00022374	-0.147178	-0.140891	-0.214293	-0.263697
ENSG00000172340	SUCLG2	3	-0.393951	0.000369158	0.0326522	0.0778595	-0.00722798	-0.33179
ENSG00000162572	SCNN1D	1	-0.39239	0.00034594	0.00360557	0.118696	-0.438452	-0.186683
ENSG00000198951	NAGA	22	-0.392073	0.000135775	-0.0309428	-0.0543648	-0.350724	-0.32775
ENSG00000074181	NOTCH3	19	-0.371254	0.000588736	-0.0605557	-0.0796632	-0.118169	-0.181487
ENSG00000132780	NASP	1	-0.354228	0.000479601	-0.0804768	-0.20378	-0.108191	-0.414858
ENSG00000135052	GOLM1	9	-0.336677	0.000949792	-0.0450306	-0.0294997	-0.0798057	-0.208434
ENSG00000136231	IGF2BP3	7	-0.32467	0.000549367	-0.000125727	-0.0882656	-0.121179	-0.349611
ENSG00000069493	CLEC2D	12	-0.308034	0.000386796	-0.00436093	0.0532624	-0.252876	-0.181016
ENSG00000088280	ASAP3	1	-0.296878	0.000686319	-0.0823621	0.00662633	-0.383699	-0.00351216
ENSG00000148985	PGAP2	11	-0.296755	0.000366143	-0.0420823	-0.0325485	-0.229697	-0.154577
ENSG00000198920	KIAA0753	17	-0.295037	0.000443276	-0.0728091	-0.0601948	-0.30058	-0.209817
ENSG00000105202	FBL	19	-0.253104	0.000847166	0.019873	0.0698962	-0.0578261	-0.123181
ENSG00000160221	GATD3	21	-0.247976	0.000841975	-0.00786064	0.0557824	-0.173591	-0.135276
ENSG00000220205	VAMP2	17	0.263252	0.000672013	-0.00772495	0.00513957	0.0515565	0.177184
ENSG00000164347	GFM2	5	0.280212	0.000784851	-0.0083852	-0.119999	0.263423	0.0732101
ENSG00000134030	CTIF	18	0.28508	0.00068857	-0.00286509	0.0503768	0.00442693	0.448526
ENSG00000104660	LEPROTL1	8	0.303875	0.000626129	-0.0326646	-0.102093	0.300754	0.257134
ENSG00000135241	PNPLA8	7	0.306833	0.000851325	-0.0667169	-0.0779611	0.151094	0.319468
ENSG00000033627	ATP6V0A1	17	0.315677	0.000615822	-0.036781	-0.0690694	0.142661	0.229169
ENSG00000136682	CBWD2	2	0.316034	0.000840195	-0.0938759	-0.0955401	-0.113318	0.340681
ENSG00000171497	PPID	4	0.328571	0.000409412	0.0163265	-0.0137774	-0.14032	0.223913
ENSG00000128607	KLHDC10	7	0.333112	0.000741115	0.103048	0.104144	0.177781	0.288265
ENSG00000066379	POLR1H	6	0.349051	0.000208545	0.0193071	0.03211	0.179341	0.279814
ENSG00000156261	CCT8	21	0.352794	6.68158e-05	0.10356	0.0855129	0.328027	0.23175
ENSG00000100167	SEPTIN3	22	0.358042	0.000312619	0.104083	0.0935723	0.300942	0.310547
ENSG00000131584	ACAP3	1	0.361393	0.000510613	0.104252	0.163415	0.00514864	0.492967
ENSG00000102580	DNAJC3	13	0.370466	0.00065395	0.00970426	0.0154551	0.247821	0.276883
ENSG00000107130	NCS1	9	0.371693	0.000881872	0.0261388	-0.0733201	0.296494	0.282961
ENSG00000234335	RPS4XP11	10	0.383299	0.000893346	0.0951707	0.250323	-0.125697	0.545632
ENSG00000139433	GLTP	12	0.387416	8.9952e-05	-0.0749913	-0.127897	-0.0270631	0.271204
ENSG00000172785	CBWD1	9	0.388802	0.000407591	-0.0959716	-0.11186	-0.119696	0.380966
ENSG00000235472	EIF4A1P7	13	0.393176	6.72083e-05	0.0315354	0.0510551	-0.00470256	0.454243
ENSG00000115520	COQ10B	2	0.39362	0.000645892	-0.127484	-0.169695	0.267209	0.349123
ENSG00000130559	CAMSAP1	9	0.394142	0.000240102	-0.0265067	-0.0454047	0.234834	0.30186
ENSG00000226015	CCT8P1	1	0.396106	0.00018549	0.108602	0.0921969	0.400111	0.216463
ENSG00000008405	CRY1	12	0.398612	0.000704808	-0.18698	-0.230228	0.0283425	0.429286
ENSG00000164182	NDUFAF2	5	0.400387	8.95658e-05	0.134096	0.0704453	0.285757	0.136463
ENSG00000101670	LIPG	18	0.418369	0.000830486	-0.0161842	0.00553456	0.00741417	0.511716
ENSG00000160014	CALM3	19	0.42121	8.48445e-05	0.00228416	0.0111002	-0.202947	0.415964
ENSG00000155980	KIF5A	12	0.44211	0.000106949	-0.0493726	-0.0634096	0.421191	0.350248
ENSG00000115904	SOS1	2	0.444027	0.000651419	0.0461468	0.0491679	0.0628505	0.33598
ENSG00000152503	TRIM36	5	0.448291	0.00057087	-0.126378	-0.034754	-0.201512	0.706679
ENSG00000154917	RAB6B	3	0.450219	0.000663133	-0.0507874	-0.0560632	0.310303	0.509848
ENSG00000273015	LINC00938	12	0.451027	0.000996239	0.0437131	0.0545277	0.155888	0.325241
ENSG00000068971	PPP2R5B	11	0.458718	0.000707782	-0.0252671	-0.0479175	0.333412	0.363954
ENSG00000123836	PFKFB2	1	0.465514	9.83131e-05	-0.199499	-0.23982	-0.0178407	0.508925
ENSG00000117016	RIMS3	1	0.465595	0.000390374	0.0373649	0.0229077	0.340897	0.467039
ENSG00000166562	SEC11C	18	0.469693	0.000422581	-0.0167963	-0.0337899	-0.00442107	0.415826
ENSG00000117461	PIK3R3	1	0.4773	7.99605e-05	-0.0813458	-0.166073	-0.125819	0.447777
ENSG00000078804	TP53INP2	20	0.477307	0.000138204	-0.209993	-0.198631	0.105	0.637925
ENSG00000171552	BCL2L1	20	0.484146	0.000904344	-0.0916265	-0.149687	0.260807	0.406102
ENSG00000163738	MTHFD2L	4	0.485171	0.000959749	0.103105	0.0877447	0.218915	0.277992
ENSG00000118473	SGIP1	1	0.486774	0.000545955	0.11345	0.170708	0.386291	0.360591
ENSG00000186648	CARMIL3	14	0.490856	0.000962979	0.137542	0.160033	-0.174224	0.414192
ENSG00000180574	EIF2S3B	12	0.496867	0.000156175	0.249427	0.248395	0.444826	0.198241
ENSG00000244073	RPS4XP6	5	0.503664	0.000124625	0.134952	0.265866	-0.114442	0.555522
ENSG00000112893	MAN2A1	5	0.517288	0.000276045	-0.0494862	-0.0724881	0.129423	0.463799
ENSG00000104549	SQLE	8	0.520872	0.000301945	0.0957208	0.163916	0.235409	0.471505
ENSG00000133398	MED10	5	0.521923	1.94776e-05	0.0132978	-0.00526575	0.263632	0.389108
ENSG00000223960	CHROMR	2	0.52197	0.000242072	0.0562269	-0.0393679	0.156149	0.301534
ENSG00000163328	GPR155	2	0.533762	0.000277558	-0.103717	-0.0731236	0.0774624	0.675101
ENSG00000236698	EIF1AXP1	1	0.549305	0.000177895	0.273444	0.224242	0.335765	0.175885
ENSG00000105793	GTPBP10	7	0.553014	0.000225549	-0.0223553	-0.0211472	0.212358	0.490057
ENSG00000113161	HMGCR	5	0.558593	0.000986679	0.0118544	0.0719985	0.268685	0.56323
ENSG00000109472	CPE	4	0.559271	0.000160726	-0.154788	-0.0980649	0.107598	0.660332
ENSG00000274386	TMEM269	1	0.564592	0.000809331	-0.0591858	-0.0869677	0.511078	0.497564
ENSG00000164061	BSN	3	0.567779	6.51943e-05	0.183295	0.180247	0.285685	0.521839
ENSG00000182108	DEXI	16	0.568527	0.000117456	0.139634	0.0320863	0.0739102	0.287431
ENSG00000226948	RPS4XP2	20	0.573703	5.50516e-05	0.103321	0.197964	0.0477692	0.540486
ENSG00000167281	RBFOX3	17	0.579079	0.00040411	0.0541786	0.037428	0.303792	0.59722
ENSG00000133083	DCLK1	13	0.587584	0.00088936	0.0387411	-0.0227077	0.424445	0.499551
ENSG00000138821	SLC39A8	4	0.590613	0.000732307	0.144308	0.0335864	0.476972	0.278029
ENSG00000234912	SNHG20	17	0.592224	0.000564876	-0.01304	-0.00682419	0.146375	0.384144
ENSG00000105520	PLPPR2	19	0.593952	0.00017107	-0.0499448	0.063866	0.478589	0.736057
ENSG00000243663	RPS4XP14	12	0.596285	0.000140138	0.185045	0.354459	0.184447	0.578834
ENSG00000103245	CIAO3	16	0.600176	1.04783e-05	0.0416264	0.0988293	-0.0422248	0.59029
ENSG00000105649	RAB3A	19	0.605476	0.000670671	0.151045	0.116183	0.294719	0.577306
ENSG00000101294	HM13	20	0.60913	0.000391722	-0.0308447	-0.0629477	0.140448	0.534656
ENSG00000160460	SPTBN4	19	0.609224	0.000206224	0.0732612	0.112996	0.274497	0.51679
ENSG00000182534	MXRA7	17	0.615283	2.48549e-05	0.0856795	0.0580676	0.41679	0.423997
ENSG00000163956	LRPAP1	4	0.618361	0.000780298	0.0132177	-0.130837	-0.0897037	0.259604
ENSG00000165895	ARHGAP42	11	0.619185	0.000772439	0.0884978	0.0877292	0.371308	0.439227
ENSG00000196132	MYT1	20	0.625501	4.10821e-05	0.174043	0.0312981	0.53349	0.35288
ENSG00000240371	RPS4XP13	11	0.633875	1.85396e-05	0.0258243	0.147947	0.0466616	0.755241
ENSG00000119599	DCAF4	14	0.637535	0.000650588	0.0723273	0.143065	0.311428	0.778785
ENSG00000157168	NRG1	8	0.654558	0.000627807	0.10016	0.0331328	0.512663	0.341737
ENSG00000232320	MXRA7P1	2	0.654782	0.000236966	0.129497	0.0611341	0.572036	0.32407
ENSG00000232656	IDI2-AS1	10	0.660108	0.000482544	0.0870812	-0.015438	0.581541	0.244822
ENSG00000163393	SLC22A15	1	0.666104	0.000283431	-0.0837762	-0.122487	0.347706	0.613311
ENSG00000167654	ATCAY	19	0.666722	0.000499405	0.0108093	-0.018992	0.408398	0.715854
ENSG00000114200	BCHE	3	0.693627	2.58861e-05	0.187687	0.112141	0.66046	0.408582
ENSG00000145416	MARCHF1	4	0.699142	0.000290725	0.0763667	0.127827	0.506248	0.542075
ENSG00000178445	GLDC	9	0.699623	0.000673992	0.142121	0.0837717	0.129275	0.386884
ENSG00000092051	JPH4	14	0.705047	0.000605574	0.124727	0.0860757	0.88223	0.356935
ENSG00000134317	GRHL1	2	0.708615	0.000963636	-0.154691	-0.315618	0.170105	0.750646
ENSG00000277200	CCDC92B	17	0.708701	0.000312334	0.104344	0.0115949	0.335021	0.513649
ENSG00000091483	FH	1	0.712949	0.000217133	0.077789	0.00134372	0.154552	0.45409
ENSG00000279233		12	0.724154	0.000203613	0.19932	0.0972192	0.199933	0.385167
ENSG00000128872	TMOD2	15	0.725254	2.57336e-05	0.173792	0.202612	0.430773	0.682166
ENSG00000106785	TRIM14	9	0.725719	0.000338771	0.239577	0.159489	0.612665	0.298942
ENSG00000250412	KLHL2P1	4	0.729245	0.000319239	0.0211635	-0.0404973	0.343576	0.304194
ENSG00000287063		9	0.732029	0.000894588	0.00392514	-0.0104317	0.546313	0.637283
ENSG00000159409	CELF3	1	0.740252	1.69321e-05	0.0528682	0.0186999	0.413005	0.666724
ENSG00000213080		1	0.74961	0.000143652	0.0278634	-0.10095	0.351752	0.462677
ENSG00000272462	LINC02980	6	0.757457	2.20179e-05	0.114355	-0.0350997	0.188383	0.339229
ENSG00000255410		11	0.77123	0.000871702	-0.00595757	-0.0901563	0.151448	0.607572
ENSG00000177679	SRRM3	7	0.776283	2.46505e-05	0.115313	0.0181241	0.401301	0.607666
ENSG00000269983		5	0.789408	0.000614074	0.0492512	0.0366123	0.311287	0.58348
ENSG00000157680	DGKI	7	0.79825	0.000492556	0.109215	0.0874462	1.19806	0.396653
ENSG00000183032	SLC25A21	14	0.799052	0.000547847	-0.191524	-0.246646	-0.249074	0.822355
ENSG00000272447		10	0.802169	0.000804408	0.141265	0.106022	0.84089	0.342016
ENSG00000232389		6	0.807394	0.000173065	0.0350462	-0.10238	0.345569	0.532088
ENSG00000249779		5	0.808354	0.000699703	-0.059367	-0.167422	0.360693	0.66599
ENSG00000148408	CACNA1B	9	0.817682	0.000214969	0.039979	0.0428786	0.566021	0.790067
ENSG00000254132	MTND6P3	5	0.819312	0.000216376	0.182653	-0.200108	1.49496	-0.257664
ENSG00000101204	CHRNA4	20	0.819652	0.000273645	0.264218	0.198115	0.659589	0.430184
ENSG00000101489	CELF4	18	0.823389	0.000471651	0.181558	0.153671	0.609319	0.886566
ENSG00000106484	MEST	7	0.828206	9.51511e-05	0.199568	-0.0693486	0.567972	0.248016
ENSG00000247416		11	0.829167	0.000460219	0.2061	0.0667576	0.448299	0.432836
ENSG00000196361	ELAVL3	19	0.831334	0.00058536	0.0390487	-0.105277	0.434836	0.607026
ENSG00000272240		8	0.833631	0.000821599	-0.181741	-0.313382	0.0722194	0.567823
ENSG00000165548	TMEM63C	14	0.838163	1.88394e-05	0.031899	-0.0286287	0.352897	0.787592
ENSG00000203666	EFCAB2	1	0.850988	6.99726e-05	0.0182886	-0.19136	0.366814	0.409138
ENSG00000244585	RPL12P33	12	0.85337	0.000386391	0.060931	0.104918	0.492066	0.925766
ENSG00000228363	CHMP3-AS1	2	0.858087	0.000469239	0.223316	0.218037	0.197977	0.521036
ENSG00000142156	COL6A1	21	0.861361	6.37483e-05	0.455233	0.477666	0.589677	0.241751
ENSG00000282855		4	0.86252	0.000397004	0.0287237	-0.0317255	0.251664	0.531449
ENSG00000279161		19	0.868717	0.000152141	0.0735364	-0.0178948	0.555298	0.792076
ENSG00000272812		8	0.882432	0.000480324	-0.163941	-0.27988	0.301758	0.610846
ENSG00000041515	MYO16	13	0.889155	0.000188299	-0.0397562	-0.0631452	0.14938	0.796787
ENSG00000253773	CFAP418-AS1	8	0.911163	0.000781008	0.123326	-0.0467037	1.11197	0.00540852
ENSG00000171551	ECEL1	2	0.930801	0.000302	0.182649	0.147206	0.366615	0.983982
ENSG00000248550	OTX2-AS1	14	0.930966	2.39263e-05	0.159227	0.0716375	0.766818	0.603193
ENSG00000239830	RPS4XP22	19	0.93255	0.000414363	0.219372	0.207708	0.710284	0.46031
ENSG00000267302	RNFT1-DT	17	0.940025	0.000734903	0.279819	0.148582	0.0747141	0.400274
ENSG00000280852		17	0.942501	9.85715e-05	0.320391	0.224271	0.606281	0.555392
ENSG00000148848	ADAM12	10	0.944882	0.000975434	-0.108913	-0.327439	0.670874	0.647436
ENSG00000244733		10	0.948542	0.000607049	0.10841	0.0101439	1.24286	0.382404
ENSG00000225880	LINC00115	1	0.949071	0.000348133	-0.0888924	-0.223493	0.311138	0.692023
ENSG00000270127		15	0.949077	0.00069346	0.241168	0.100478	0.6318	0.482634
ENSG00000140323	DISP2	15	0.957156	0.000321709	0.324438	0.128908	0.847994	0.476672
ENSG00000135127	BICDL1	12	0.961793	0.000571725	0.196344	0.077052	0.527038	0.731732
ENSG00000174521	TTC9B	19	0.966463	0.000948592	0.0454155	0.0581933	0.443004	1.12561
ENSG00000166111	SVOP	12	0.967335	0.00040608	0.0883409	-0.16352	0.564665	1.08625
ENSG00000171224	FAM241B	10	0.968735	0.000209996	0.0168556	-0.0457497	0.699711	0.867335
ENSG00000089199	CHGB	20	0.969975	0.000728081	-0.0874974	-0.294893	0.535246	0.960059
ENSG00000223764	LINC02593	1	0.970683	0.00053432	0.0778353	-0.0450879	0.601926	0.65557
ENSG00000159753	CARMIL2	16	0.979599	0.000304412	0.209992	0.092156	0.801536	0.546528
ENSG00000223573	TINCR	19	0.991477	0.000501692	0.0877509	-0.0382028	0.479837	0.729081
ENSG00000101098	RIMS4	20	0.992756	0.000411871	0.0994316	0.00913054	0.973519	0.777709
ENSG00000214575	CPEB1	15	0.995889	0.000517514	0.0793938	-0.0457679	1.43768	0.601865
ENSG00000101180	HRH3	20	1.00633	0.000428897	-0.187703	-0.264723	0.245634	1.19974
ENSG00000158856	DMTN	8	1.01232	0.000672341	0.244184	0.180761	0.890362	0.648939
ENSG00000243014	PTMAP8	3	1.01472	0.000665704	-0.0786383	-0.105272	0.509351	1.30876
ENSG00000103056	SMPD3	16	1.01617	0.000494497	0.107952	-0.0909974	0.720769	0.936165
ENSG00000198468	FLVCR1-DT	1	1.02579	6.56344e-05	0.23904	0.0307097	1.70027	0.189996
ENSG00000095203	EPB41L4B	9	1.03171	6.1396e-05	0.219303	0.124115	1.06298	0.631376
ENSG00000138378	STAT4	2	1.05739	0.000313991	0.345246	0.0540911	0.383186	0.334227
ENSG00000116544	DLGAP3	1	1.07602	4.6635e-05	0.150122	0.056224	0.765182	0.768599
ENSG00000077080	ACTL6B	7	1.07906	0.000620439	0.173244	-0.0716503	0.652887	0.915894
ENSG00000236333	TRHDE-AS1	12	1.09122	0.000408094	0.371909	0.596479	0.959802	1.24379
ENSG00000138944	SHISAL1	22	1.09204	2.71394e-05	-0.0479499	-0.167277	0.783816	1.12994
ENSG00000104435	STMN2	8	1.09275	0.000906897	0.0486906	-0.0296793	0.826051	1.25102
ENSG00000087495	PHACTR3	20	1.11106	6.62372e-05	0.263018	0.161406	1.21103	0.745336
ENSG00000166897	ELFN2	22	1.12122	1.33399e-06	0.261752	0.157111	0.887869	0.868631
ENSG00000095209	TMEM38B	9	1.12302	0.000608492	-0.0914119	-0.0219713	0.63997	1.24188
ENSG00000203799	CCDC162P	6	1.12711	2.59556e-05	0.672565	-0.0552808	1.28849	-0.804373
ENSG00000111981	ULBP1	6	1.12849	0.000858938	-0.328987	-0.442638	0.323972	0.712282
ENSG00000205856	C22orf42	22	1.14034	0.000313698	-0.346525	-0.495012	0.432558	1.26084
ENSG00000104112	SCG3	15	1.14305	0.000465699	-0.0638276	-0.338361	0.35468	1.00199
ENSG00000172893	DHCR7	11	1.18829	3.44511e-06	0.1797	0.224418	0.207502	1.03366
ENSG00000139767	SRRM4	12	1.21201	1.8519e-06	0.0218402	-0.195467	0.377092	1.17538
ENSG00000260903	XKR7	20	1.22263	0.000678215	-0.160598	-0.446067	0.407925	1.24336
ENSG00000136531	SCN2A	2	1.23257	0.000107681	0.0264959	-0.239832	0.786819	1.14801
ENSG00000139438	FAM222A	12	1.24565	3.41321e-05	0.133117	-0.0630682	0.416992	1.08982
ENSG00000165023	DIRAS2	9	1.25928	9.87543e-06	-0.446481	-0.566256	0.536948	1.29971
ENSG00000187902	SHISA7	19	1.26068	3.61515e-05	0.104053	-0.00448476	0.659952	1.11717
ENSG00000242242	NECTIN3-AS1	3	1.27031	0.000346546	0.0479172	0.161806	1.2935	0.966151
ENSG00000132164	SLC6A11	3	1.28509	0.000336671	0.658658	0.589082	0.776265	0.358149
ENSG00000171450	CDK5R2	2	1.30683	0.000816085	0.133321	-0.144675	0.799719	1.1443
ENSG00000112319	EYA4	6	1.31632	0.000286648	0.178715	0.0810157	0.23715	1.12208
ENSG00000260230	FRRS1L	9	1.3358	0.000878706	0.152738	0.230917	0.580838	1.56947
ENSG00000074211	PPP2R2C	4	1.33723	0.000156802	0.437303	0.25653	1.16804	0.886578
ENSG00000148600	CDHR1	10	1.36511	0.000645501	0.239527	0.359236	1.03258	1.20033
ENSG00000205213	LGR4	11	1.43293	0.000769869	0.130059	-0.0558877	0.964221	0.988737
ENSG00000152954	NRSN1	6	1.56437	1.22491e-05	0.37155	0.185593	1.23311	1.16238
ENSG00000113763	UNC5A	5	1.56619	0.000231931	0.117027	-0.078944	0.851148	1.4454
ENSG00000125657	TNFSF9	19	1.67256	4.11123e-05	0.0347147	-0.171093	-0.00407574	1.30959
ENSG00000280670	CCDC163	1	1.67609	0.000195294	0.144769	-0.293556	0.348673	0.436829
ENSG00000102452	NALCN	13	1.69678	2.60014e-05	0.376465	-0.170476	1.78262	1.02875
ENSG00000171303	KCNK3	2	1.69804	7.55783e-05	0.247424	-0.0698557	0.92982	1.21743
ENSG00000177511	ST8SIA3	18	1.76736	7.18515e-05	0.326913	0.0823749	1.61335	1.25683
ENSG00000228252	COL6A4P2	3	1.9858	0.000338877	0.234154	0.362212	1.04134	1.52437
ENSG00000162552	WNT4	1	2.25316	8.65774e-05	0.425639	0.423193	0.818341	2.07044
Expression changes of sex-biased autosomal genes in comparisons of NPCs with different sex chromosomes. Ensembl ID, gene symbol, and chromosome location are shown together with p-values and log2 expression fold changes in each comparison: XX vs XY, XXY vs XY (all), XXY vs XY (isogenic), XXY vs XY (independent), XX vs XXY (all).

### Sheet: CMs
Gene ID	Gene name	Chr #	XX vs XY logFC	p-value	XXY vs XY all logFC	XXY vs XY iso logFC	XXY vs XY ind logFC	XXY vs XX all logFC
ENSG00000213318		16	-5.36817	1.40945e-07	-0.00263047	-0.112008	1.63533	-5.90457
ENSG00000259470	KRT8P9	15	-4.33705	0.000154565	-0.963103	0.485731	-2.75873	-1.18756
ENSG00000106689	LHX2	9	-3.0419	0.000400374	0.00404114	0.700889	4.10633	-0.63604
ENSG00000248971	KRT8P46	4	-1.71096	0.000137426	-0.465053	-0.0331188	-1.3604	-0.343415
ENSG00000255815	KRT8P11	9	-1.48094	0.000627763	-1.00121	-0.761562	-0.35359	-0.00430307
ENSG00000240668	KRT8P36	3	-1.39064	0.000819913	-0.777624	-0.674774	-0.833408	-0.163019
ENSG00000103316	CRYM	16	-1.36837	0.000743774	0.0181013	0.319127	0.676431	-0.720663
ENSG00000187688	TRPV2	17	-1.02808	0.000733031	-0.0510768	0.239609	0.724123	-0.538787
ENSG00000167723	TRPV3	17	-0.885239	0.000703688	-0.355897	-0.389297	-0.577187	-0.29165
ENSG00000160111	CPAMD8	19	-0.853803	0.000960461	-0.378388	-0.283791	0.673947	-0.296536
ENSG00000290537		12	-0.824512	0.000110086	-0.19666	0.0779309	0.0297962	-0.440078
ENSG00000283475	MIR1244-4	12	-0.67738	0.000794423	-0.483351	-0.259117	0.140213	-0.342
ENSG00000005436	GCFC2	2	-0.573453	0.000176814	-0.308936	-0.163903	-0.426867	-0.116755
ENSG00000152078	TLCD4	1	-0.561422	0.000352385	0.00929354	0.131769	0.264352	-0.359253
ENSG00000144642	RBMS3	3	-0.551508	0.000183312	-0.00888564	0.0894732	-0.137187	-0.433046
ENSG00000139921	TMX1	14	-0.545984	0.000182773	-0.283101	-0.252367	0.250168	-0.125589
ENSG00000162409	PRKAA2	1	-0.538953	0.000984784	0.223197	0.308687	0.172384	-0.439559
ENSG00000175895	PLEKHF2	8	-0.509219	0.000756128	-0.219045	-0.0767447	-0.00596205	-0.137751
ENSG00000112773	TENT5A	6	-0.507528	0.000239908	-0.158578	-0.185366	0.326727	-0.191645
ENSG00000134970	TMED7	5	-0.502884	0.000587601	-0.462931	-0.248907	-0.218712	-0.154593
ENSG00000165389	SPTSSA	14	-0.471431	0.000514962	-0.352339	-0.26685	-0.0992856	-0.0684597
ENSG00000159200	RCAN1	21	-0.471035	0.000463385	0.118056	0.0167113	0.0769644	-0.513632
ENSG00000137269	LRRC1	6	-0.464876	0.000840528	-0.0702124	-0.0782523	0.188987	-0.445527
ENSG00000162980	ARL5A	2	-0.43797	0.000111819	-0.105976	0.0317124	0.183336	-0.277481
ENSG00000165512	ZNF22	10	-0.435755	0.000551288	-0.185544	-0.0466433	0.0922636	-0.167174
ENSG00000179454	KLHL28	14	-0.434032	0.000964977	-0.195909	-0.0464475	0.035218	-0.19504
ENSG00000153130	SCOC	4	-0.419413	0.000491652	-0.234781	0.0323561	-0.300649	-0.150011
ENSG00000175106	TVP23C	17	-0.402082	0.000598321	-0.213445	-0.0398144	-0.282418	-0.098121
ENSG00000164031	DNAJB14	4	-0.392207	0.000931871	-0.246837	-0.0286588	-0.37196	-0.135144
ENSG00000151247	EIF4E	4	-0.384995	0.000468693	-0.204574	-0.0829373	-0.198121	-0.173068
ENSG00000169139	UBE2V2	8	-0.381802	0.000375066	-0.191362	-0.122693	0.146143	-0.124158
ENSG00000180773	SLC36A4	11	-0.362362	0.000357419	-0.0195968	0.142	-0.0619271	-0.196288
ENSG00000171735	CAMTA1	1	-0.356659	0.000835181	-0.0444699	-0.00995888	-0.141441	-0.0778126
ENSG00000118363	SPCS2	11	-0.325712	0.000531902	-0.100513	0.00557638	-0.190472	-0.189506
ENSG00000140382	HMG20A	15	0.301105	0.000288068	0.00786009	0.0189614	-0.0240913	0.0534034
ENSG00000163399	ATP1A1	1	0.384166	0.000841226	0.0990436	0.138674	-0.0547432	0.135623
ENSG00000032444	PNPLA6	19	0.424909	0.000718337	-0.02556	0.0209115	-0.296082	0.49413
ENSG00000117791	MTARC2	1	0.46317	0.000156527	0.341749	0.360459	-0.0310831	0.0417807
ENSG00000152894	PTPRK	6	0.470159	8.56238e-05	0.0857917	-0.0373379	0.0512375	0.254577
ENSG00000168268	NT5DC2	3	0.480018	2.4669e-05	0.036827	-0.00131533	-0.0695739	0.329912
ENSG00000180574	EIF2S3B	12	0.513239	4.39689e-05	0.218349	0.132509	0.592012	0.143778
ENSG00000038427	VCAN	5	0.553531	0.000398328	0.18352	0.152149	-0.11707	-0.122955
ENSG00000214541	RPS4XP3	20	0.560521	0.000644291	0.160257	0.00594553	0.278663	0.38952
ENSG00000063660	GPC1	2	0.567243	0.000932262	0.158593	0.0445342	-0.554808	0.469795
ENSG00000173638	SLC19A1	21	0.579632	4.95363e-05	0.232821	-0.0104419	-0.0405794	0.13879
ENSG00000290947		15	0.616595	0.000166171	-0.0514553	-0.177333	0.242916	0.542393
ENSG00000109472	CPE	4	0.623326	0.000896941	-0.235225	-0.196293	0.51498	0.377313
ENSG00000218265	RPS4XP7	6	0.650722	0.000692598	0.114575	-0.0199161	0.217814	0.466573
ENSG00000219146	RPS4XP8	6	0.669729	0.000249314	0.181311	0.0504606	0.385747	0.427112
ENSG00000176723	ZNF843	16	0.707187	0.000388223	0.19124	0.117139	0.0439694	0.469041
ENSG00000232653	GOLGA8N	15	0.709304	0.000495348	0.26726	0.210509	0.836505	0.1612
ENSG00000234814	SVIL2P	10	0.725039	3.16085e-05	0.127298	0.163323	-0.391754	0.522351
ENSG00000139192	TAPBPL	12	0.740596	0.000571515	0.0652414	0.303303	-0.0110567	0.813554
ENSG00000244192		5	0.777022	0.000302765	0.0097852	-0.090625	-0.561676	0.388213
ENSG00000260233	ZNRD2-DT	11	0.796121	0.000502492	0.452802	0.286302	0.271933	0.255498
ENSG00000215840		1	0.813181	0.000317563	0.276821	0.167438	0.00840442	0.206805
ENSG00000206127	GOLGA8O	15	0.828652	0.00055583	0.291442	0.187899	0.897877	0.188319
ENSG00000225267	RPL8P2	21	0.834235	0.000786394	0.228826	0.264998	-0.360273	0.271492
ENSG00000285886		7	0.855215	6.91641e-05	0.327223	0.0797763	-0.3552	0.234567
ENSG00000257907	EEF1A1P17	12	0.908767	0.000173592	0.171628	0.0573437	-0.460882	0.298812
ENSG00000287077		10	0.956252	0.000547479	0.680144	0.506819	0.188137	0.200119
ENSG00000228570	NUTM2E	10	0.981697	0.000571271	0.0863531	-0.0178015	0.184633	0.353818
ENSG00000224892	RPS4XP16	13	0.992189	4.49009e-05	0.200005	0.0852665	-0.132086	0.651636
ENSG00000113396	SLC27A6	5	1.03566	0.000349984	0.581461	0.149121	0.252291	0.084213
ENSG00000150893	FREM2	13	1.14456	0.000771622	0.623862	0.666499	0.202452	-0.0812507
ENSG00000133661	SFTPD	10	1.17131	0.000221211	1.40831	1.25597	0.534305	-0.377412
ENSG00000243663	RPS4XP14	12	1.26977	1.67153e-06	0.233041	0.0690456	-0.548026	0.837469
ENSG00000249395	CASC9	8	1.27833	4.36308e-05	0.685036	0.576128	0.470634	0.0956406
ENSG00000279233		12	1.38505	0.000782348	0.19747	-0.0197763	0.458632	0.862491
ENSG00000085662	AKR1B1	7	1.44814	0.00021904	0.818509	0.470036	0.13024	0.257488
ENSG00000213452	AKR1B1P2	3	1.48803	0.000130398	0.700325	0.237294	-0.342874	0.303236
ENSG00000165171	METTL27	7	1.84024	0.000728081	0.0562212	-0.154375	0.235587	0.889421
ENSG00000213785	AKR1B1P3	11	1.85035	6.03158e-05	0.828167	0.378491	0.164599	0.128193
ENSG00000213071	LPAL2	6	1.86426	0.00019357	1.24123	1.68057	0.829893	0.320925
ENSG00000162267	ITIH3	3	1.92668	0.000675326	0.217315	0.189626	-1.30334	1.76448
ENSG00000188906	LRRK2	12	1.98545	0.000906976	0.651564	0.779852	1.86198	0.636625
ENSG00000278266		12	2.00008	4.40262e-05	2.22836	3.45031	0.786217	-0.177834
ENSG00000170099	SERPINA6	14	3.06	0.000297785	1.14615	1.3667	-0.627031	0.419074
Expression changes of sex-biased autosomal genes in comparisons of CMs with different sex chromosomes. Ensembl ID, gene symbol, and chromosome location are shown together with p-values and log2 expression fold changes in each comparison: XX vs XY, XXY vs XY (all), XXY vs XY (isogenic), XXY vs XY (independent), XX vs XXY (all).
