## Supplemental table 9 for "Cell-type specific allelic dampening of sex-linked genes in sex chromosome aneuploidy"

### Sheet: Sheet1
Table S9: K-means clustering of the top 10% most variable autosomal genes in NPCs and CMs
NPCs						CMs
Gene ID	Gene name	Chr location	Group			Gene ID	Gene name	Chr location	Group
ENSG00000005108	THSD7A	7	1			ENSG00000004399	PLXND1	3	1
ENSG00000018236	CNTN1	12	1			ENSG00000004487	KDM1A	1	1
ENSG00000065320	NTN1	17	1			ENSG00000008294	SPAG9	17	1
ENSG00000065609	SNAP91	6	1			ENSG00000044090	CUL7	6	1
ENSG00000066382	MPPED2	11	1			ENSG00000049239	H6PD	1	1
ENSG00000074211	PPP2R2C	4	1			ENSG00000052841	TTC17	11	1
ENSG00000077080	ACTL6B	7	1			ENSG00000058668	ATP2B4	1	1
ENSG00000081138	CDH7	18	1			ENSG00000065150	IPO5	13	1
ENSG00000087495	PHACTR3	20	1			ENSG00000072364	AFF4	5	1
ENSG00000089199	CHGB	20	1			ENSG00000076108	BAZ2A	12	1
ENSG00000090932	DLL3	19	1			ENSG00000079308	TNS1	2	1
ENSG00000091129	NRCAM	7	1			ENSG00000083857	FAT1	4	1
ENSG00000095370	SH2D3C	9	1			ENSG00000086232	EIF2AK1	7	1
ENSG00000096968	JAK2	9	1			ENSG00000090615	GOLGA3	12	1
ENSG00000100604	CHGA	14	1			ENSG00000090863	GLG1	16	1
ENSG00000102452	NALCN	13	1			ENSG00000100320	RBFOX2	22	1
ENSG00000103056	SMPD3	16	1			ENSG00000100991	TRPC4AP	20	1
ENSG00000104112	SCG3	15	1			ENSG00000101199	ARFGAP1	20	1
ENSG00000104435	STMN2	8	1			ENSG00000106665	CLIP2	7	1
ENSG00000104899	AMH	19	1			ENSG00000108424	KPNB1	17	1
ENSG00000106341	PPP1R17	7	1			ENSG00000109046	WSB1	17	1
ENSG00000106605	BLVRA	7	1			ENSG00000110811	P3H3	12	1
ENSG00000108309	RUNDC3A	17	1			ENSG00000111530	CAND1	12	1
ENSG00000110436	SLC1A2	11	1			ENSG00000111696	NT5DC3	12	1
ENSG00000116254	CHD5	1	1			ENSG00000112531	QKI	6	1
ENSG00000116544	DLGAP3	1	1			ENSG00000112715	VEGFA	6	1
ENSG00000120251	GRIA2	4	1			ENSG00000113083	LOX	5	1
ENSG00000120738	EGR1	5	1			ENSG00000113140	SPARC	5	1
ENSG00000121297	TSHZ3	19	1			ENSG00000113328	CCNG1	5	1
ENSG00000121871	SLITRK3	3	1			ENSG00000113594	LIFR	5	1
ENSG00000124140	SLC12A5	20	1			ENSG00000113657	DPYSL3	5	1
ENSG00000124194	GDAP1L1	20	1			ENSG00000114857	NKTR	3	1
ENSG00000125864	BFSP1	20	1			ENSG00000115760	BIRC6	2	1
ENSG00000125966	MMP24	20	1			ENSG00000116962	NID1	1	1
ENSG00000128683	GAD1	2	1			ENSG00000117298	ECE1	1	1
ENSG00000129990	SYT5	19	1			ENSG00000117523	PRRC2C	1	1
ENSG00000130287	NCAN	19	1			ENSG00000120057	SFRP5	10	1
ENSG00000132437	DDC	7	1			ENSG00000122176	FMOD	1	1
ENSG00000135127	BICDL1	12	1			ENSG00000123240	OPTN	10	1
ENSG00000135144	DTX1	12	1			ENSG00000123384	LRP1	12	1
ENSG00000135454	B4GALNT1	12	1			ENSG00000125266	EFNB2	13	1
ENSG00000135824	RGS8	1	1			ENSG00000127481	UBR4	1	1
ENSG00000136531	SCN2A	2	1			ENSG00000128487	SPECC1	17	1
ENSG00000137486	ARRB1	11	1			ENSG00000128595	CALU	7	1
ENSG00000138083	SIX3	2	1			ENSG00000130158	DOCK6	19	1
ENSG00000138650	PCDH10	4	1			ENSG00000130396	AFDN	6	1
ENSG00000138741	TRPC3	4	1			ENSG00000130702	LAMA5	20	1
ENSG00000139352	ASCL1	12	1			ENSG00000132475	H3-3B	17	1
ENSG00000139767	SRRM4	12	1			ENSG00000132854	KANK4	1	1
ENSG00000144191	CNGA3	2	1			ENSG00000134250	NOTCH2	1	1
ENSG00000144229	THSD7B	2	1			ENSG00000134954	ETS1	11	1
ENSG00000144290	SLC4A10	2	1			ENSG00000135862	LAMC1	1	1
ENSG00000144481	TRPM8	2	1			ENSG00000136205	TNS3	7	1
ENSG00000145248	SLC10A4	4	1			ENSG00000137193	PIM1	6	1
ENSG00000145920	CPLX2	5	1			ENSG00000138434	ITPRID2	2	1
ENSG00000146151	HMGCLL1	6	1			ENSG00000138674	SEC31A	4	1
ENSG00000148408	CACNA1B	9	1			ENSG00000138759	FRAS1	4	1
ENSG00000148541	FAM13C	10	1			ENSG00000138768	USO1	4	1
ENSG00000148704	VAX1	10	1			ENSG00000138834	MAPK8IP3	16	1
ENSG00000148798	INA	10	1			ENSG00000139289	PHLDA1	12	1
ENSG00000151322	NPAS3	14	1			ENSG00000139329	LUM	12	1
ENSG00000151690	MFSD6	2	1			ENSG00000140416	TPM1	15	1
ENSG00000153253	SCN3A	2	1			ENSG00000140575	IQGAP1	15	1
ENSG00000154928	EPHB1	3	1			ENSG00000140937	CDH11	16	1
ENSG00000155629	PIK3AP1	10	1			ENSG00000142102	PGGHG	11	1
ENSG00000155980	KIF5A	12	1			ENSG00000142178	SIK1	21	1
ENSG00000156113	KCNMA1	10	1			ENSG00000142192	APP	21	1
ENSG00000156959	LHFPL4	3	1			ENSG00000142798	HSPG2	1	1
ENSG00000157680	DGKI	7	1			ENSG00000143384	MCL1	1	1
ENSG00000158560	DYNC1I1	7	1			ENSG00000143761	ARF1	1	1
ENSG00000160190	SLC37A1	21	1			ENSG00000144674	GOLGA4	3	1
ENSG00000162374	ELAVL4	1	1			ENSG00000145495	MARCHF6	5	1
ENSG00000163873	GRIK3	1	1			ENSG00000145632	PLK2	5	1
ENSG00000163888	CAMK2N2	3	1			ENSG00000148358	GPR107	9	1
ENSG00000166111	SVOP	12	1			ENSG00000149948	HMGA2	12	1
ENSG00000167654	ATCAY	19	1			ENSG00000150938	CRIM1	2	1
ENSG00000167861	HID1	17	1			ENSG00000150961	SEC24D	4	1
ENSG00000168843	FSTL5	4	1			ENSG00000151914	DST	6	1
ENSG00000169856	ONECUT1	15	1			ENSG00000152952	PLOD2	3	1
ENSG00000170017	ALCAM	3	1			ENSG00000153993	SEMA3D	7	1
ENSG00000170091	NSG2	5	1			ENSG00000156675	RAB11FIP1	8	1
ENSG00000170743	SYT9	11	1			ENSG00000157106	SMG1	16	1
ENSG00000171303	KCNK3	2	1			ENSG00000157557	ETS2	21	1
ENSG00000171450	CDK5R2	2	1			ENSG00000158195	WASF2	1	1
ENSG00000172318	B3GALT1	2	1			ENSG00000159140	SON	21	1
ENSG00000173452	TMEM196	7	1			ENSG00000159388	BTG2	1	1
ENSG00000176884	GRIN1	9	1			ENSG00000160691	SHC1	1	1
ENSG00000177272	KCNA3	1	1			ENSG00000162645	GBP2	1	1
ENSG00000177511	ST8SIA3	18	1			ENSG00000163430	FSTL1	3	1
ENSG00000177706	FAM20C	7	1			ENSG00000164292	RHOBTB3	5	1
ENSG00000178171	AMER3	2	1			ENSG00000164828	SUN1	7	1
ENSG00000179104	TMTC2	12	1			ENSG00000166025	AMOTL1	11	1
ENSG00000183691	NOG	17	1			ENSG00000166450	PRTG	15	1
ENSG00000184221	OLIG1	21	1			ENSG00000167110	GOLGA2	9	1
ENSG00000184828	ZBTB7C	18	1			ENSG00000168137	SETD5	3	1
ENSG00000185046	ANKS1B	12	1			ENSG00000168710	AHCYL1	1	1
ENSG00000185090	MANEAL	1	1			ENSG00000170412	GPRC5C	17	1
ENSG00000186487	MYT1L	2	1			ENSG00000170542	SERPINB9	6	1
ENSG00000187902	SHISA7	19	1			ENSG00000172572	PDE3A	12	1
ENSG00000188580	NKAIN2	6	1			ENSG00000173473	SMARCC1	3	1
ENSG00000196353	CPNE4	3	1			ENSG00000173821	RNF213	17	1
ENSG00000197177	ADGRA1	10	1			ENSG00000174705	SH3PXD2B	5	1
ENSG00000197406	DIO3	14	1			ENSG00000176658	MYO1D	17	1
ENSG00000198028	ZNF560	19	1			ENSG00000182871	COL18A1	21	1
ENSG00000204851	PNMA8B	19	1			ENSG00000182957	SPATA13	13	1
ENSG00000205213	LGR4	11	1			ENSG00000185022	MAFF	22	1
ENSG00000205927	OLIG2	21	1			ENSG00000185215	TNFAIP2	14	1
ENSG00000206579	XKR4	8	1			ENSG00000185324	CDK10	16	1
ENSG00000215218	UBE2QL1	5	1			ENSG00000185567	AHNAK2	14	1
ENSG00000224243	SOX1-OT	13	1			ENSG00000186815	TPCN1	12	1
ENSG00000225156		2	1			ENSG00000187109	NAP1L1	12	1
ENSG00000226007	FAM88F	9	1			ENSG00000187231	SESTD1	2	1
ENSG00000226948	RPS4XP2	20	1			ENSG00000187955	COL14A1	8	1
ENSG00000227487	NCAM1-AS1	11	1			ENSG00000189184	PCDH18	4	1
ENSG00000231977		20	1			ENSG00000196313	POM121	7	1
ENSG00000248540		15	1			ENSG00000196739	COL27A1	9	1
ENSG00000253230	MIR124-1HG	8	1			ENSG00000197258	EIF4BP6	7	1
ENSG00000258498	DIO3OS	14	1			ENSG00000203485	INF2	14	1
ENSG00000258986	TMEM179	14	1			ENSG00000204291	COL15A1	9	1
ENSG00000259439	LINC01833	2	1			ENSG00000204580	DDR1	6	1
ENSG00000261678	SCRT1	8	1			ENSG00000254726	MEX3A	1	1
ENSG00000261786		3	1			ENSG00000260032	NORAD	20	1
ENSG00000267372		19	1			ENSG00000273066		9	1
ENSG00000267466		17	1			ENSG00000275993		21	1
ENSG00000283183		4	1			ENSG00000008988	RPS20	8	2
ENSG00000007129	CEACAM21	19	2			ENSG00000029363	BCLAF1	6	2
ENSG00000013297	CLDN11	3	2			ENSG00000031698	SARS1	1	2
ENSG00000014914	MTMR11	1	2			ENSG00000054118	THRAP3	1	2
ENSG00000028137	TNFRSF1B	1	2			ENSG00000063245	EPN1	19	2
ENSG00000034239	CLXN	8	2			ENSG00000065978	YBX1	1	2
ENSG00000066185	ZMYND12	1	2			ENSG00000068697	LAPTM4A	2	2
ENSG00000066248	NGEF	2	2			ENSG00000071127	WDR1	4	2
ENSG00000078295	ADCY2	5	2			ENSG00000077232	DNAJC10	2	2
ENSG00000088836	SLC4A11	20	2			ENSG00000078808	SDF4	1	2
ENSG00000089116	LHX5	12	2			ENSG00000080824	HSP90AA1	14	2
ENSG00000091664	SLC17A6	11	2			ENSG00000082153	BZW1	2	2
ENSG00000091986	CCDC80	3	2			ENSG00000087087	SRRT	7	2
ENSG00000092068	SLC7A8	14	2			ENSG00000087365	SF3B2	11	2
ENSG00000095587	TLL2	10	2			ENSG00000088247	KHSRP	19	2
ENSG00000100097	LGALS1	22	2			ENSG00000089248	ERP29	12	2
ENSG00000100314	CABP7	22	2			ENSG00000100813	ACIN1	14	2
ENSG00000101144	BMP7	20	2			ENSG00000104067	TJP1	15	2
ENSG00000101665	SMAD7	18	2			ENSG00000104904	OAZ1	19	2
ENSG00000105289	TJP3	19	2			ENSG00000108107	RPL28	19	2
ENSG00000105376	ICAM5	19	2			ENSG00000108518	PFN1	17	2
ENSG00000106236	NPTX2	7	2			ENSG00000108953	YWHAE	17	2
ENSG00000110328	GALNT18	11	2			ENSG00000109475	RPL34	4	2
ENSG00000111452	ADGRD1	12	2			ENSG00000110321	EIF4G2	11	2
ENSG00000111907	TPD52L1	6	2			ENSG00000110958	PTGES3	12	2
ENSG00000112343	TRIM38	6	2			ENSG00000111802	TDP2	6	2
ENSG00000117318	ID3	1	2			ENSG00000112081	SRSF3	6	2
ENSG00000118257	NRP2	2	2			ENSG00000113758	DBN1	5	2
ENSG00000119771	KLHL29	2	2			ENSG00000114353	GNAI2	3	2
ENSG00000119943	PYROXD2	10	2			ENSG00000115091	ACTR3	2	2
ENSG00000124302	CHST8	19	2			ENSG00000115216	NRBP1	2	2
ENSG00000124785	NRN1	6	2			ENSG00000115268	RPS15	19	2
ENSG00000125618	PAX8	2	2			ENSG00000116001	TIA1	2	2
ENSG00000125968	ID1	20	2			ENSG00000116209	TMEM59	1	2
ENSG00000128285	MCHR1	22	2			ENSG00000117318	ID3	1	2
ENSG00000131620	ANO1	11	2			ENSG00000118705	RPN2	20	2
ENSG00000132274	TRIM22	11	2			ENSG00000120438	TCP1	6	2
ENSG00000132749	TESMIN	11	2			ENSG00000121774	KHDRBS1	1	2
ENSG00000132872	SYT4	18	2			ENSG00000122705	CLTA	9	2
ENSG00000136535	TBR1	2	2			ENSG00000125753	VASP	19	2
ENSG00000137819	PAQR5	15	2			ENSG00000125968	ID1	20	2
ENSG00000139679	LPAR6	13	2			ENSG00000125991	ERGIC3	20	2
ENSG00000144550	CPNE9	3	2			ENSG00000131051	RBM39	20	2
ENSG00000145242	EPHA5	4	2			ENSG00000131143	COX4I1	16	2
ENSG00000145808	ADAMTS19	5	2			ENSG00000132341	RAN	12	2
ENSG00000146858	ZC3HAV1L	7	2			ENSG00000135506	OS9	12	2
ENSG00000158815	FGF17	8	2			ENSG00000135916	ITM2C	2	2
ENSG00000162571	TTLL10	1	2			ENSG00000138668	HNRNPD	4	2
ENSG00000163520	FBLN2	3	2			ENSG00000143742	SRP9	1	2
ENSG00000164176	EDIL3	5	2			ENSG00000143933	CALM2	2	2
ENSG00000164853	UNCX	7	2			ENSG00000152795	HNRNPDL	4	2
ENSG00000164879	CA3	8	2			ENSG00000156261	CCT8	21	2
ENSG00000165092	ALDH1A1	9	2			ENSG00000159377	PSMB4	1	2
ENSG00000165124	SVEP1	9	2			ENSG00000163468	CCT3	1	2
ENSG00000166145	SPINT1	15	2			ENSG00000164924	YWHAZ	8	2
ENSG00000166426	CRABP1	15	2			ENSG00000165119	HNRNPK	9	2
ENSG00000166482	MFAP4	17	2			ENSG00000165672	PRDX3	10	2
ENSG00000167617	CDC42EP5	19	2			ENSG00000169223	LMAN2	5	2
ENSG00000169071	ROR2	9	2			ENSG00000169813	HNRNPF	10	2
ENSG00000169116	PARM1	4	2			ENSG00000170315	UBB	17	2
ENSG00000169129	AFAP1L2	10	2			ENSG00000171552	BCL2L1	20	2
ENSG00000169314	C22orf15	22	2			ENSG00000172354	GNB2	7	2
ENSG00000170324	FRMPD2	10	2			ENSG00000172757	CFL1	11	2
ENSG00000170893	TRH	3	2			ENSG00000175130	MARCKSL1	1	2
ENSG00000171345	KRT19	17	2			ENSG00000177731	FLII	17	2
ENSG00000171786	NHLH1	1	2			ENSG00000177733	HNRNPA0	5	2
ENSG00000174948	GPR149	3	2			ENSG00000182944	EWSR1	22	2
ENSG00000175874	CREG2	2	2			ENSG00000185787	MORF4L1	15	2
ENSG00000177551	NHLH2	1	2			ENSG00000185896	LAMP1	13	2
ENSG00000180875	GREM2	1	2			ENSG00000196262	PPIA	7	2
ENSG00000182168	UNC5C	4	2			ENSG00000196419	XRCC6	22	2
ENSG00000182983	ZNF662	3	2			ENSG00000197694	SPTAN1	9	2
ENSG00000184227	ACOT1	14	2			ENSG00000214975	PPIAP29	6	2
ENSG00000184985	SORCS2	4	2			ENSG00000215021	PHB2	12	2
ENSG00000185885	IFITM1	11	2			ENSG00000218175		2	2
ENSG00000187122	SLIT1	10	2			ENSG00000221978	CCNL2	1	2
ENSG00000188064	WNT7B	22	2			ENSG00000221983	UBA52	19	2
ENSG00000188897		16	2			ENSG00000227063	RPL41P1	20	2
ENSG00000196169	KIF19	17	2			ENSG00000227097	RPS28P7	11	2
ENSG00000197405	C5AR1	19	2			ENSG00000229117	RPL41	12	2
ENSG00000215244	LINC02649	10	2			ENSG00000229119	RPLP0P9	5	2
ENSG00000229207	SERPINH1P1	9	2			ENSG00000234745	HLA-B	6	2
ENSG00000230191	IFITM3P4	7	2			ENSG00000248329	APELA	4	2
ENSG00000231160	KLF3-AS1	4	2			ENSG00000256338	RPL41P2	15	2
ENSG00000235890	TSPEAR-AS1	21	2			ENSG00000256393	RPL41P5	12	2
ENSG00000244694	PTCHD4	6	2			ENSG00000264281		5	2
ENSG00000247809	NR2F2-AS1	15	2			ENSG00000279483		7	2
ENSG00000249464	LINC01091	4	2			ENSG00000280614		21	2
ENSG00000250337	PURPL	5	2			ENSG00000280800		21	2
ENSG00000250742	LINC02381	12	2			ENSG00000281181		21	2
ENSG00000251095		4	2			ENSG00000281383		21	2
ENSG00000257935	LHX5-AS1	12	2			ENSG00000291063		17	2
ENSG00000260343	LINC01043	13	2			ENSG00000062194	GPBP1	5	3
ENSG00000260691	ANKRD20A1	9	2			ENSG00000063177	RPL18	19	3
ENSG00000261655		8	2			ENSG00000071082	RPL31	2	3
ENSG00000267691	SHC1P2	17	2			ENSG00000071282	LMCD1	3	3
ENSG00000273706	LHX1	17	2			ENSG00000076604	TRAF4	17	3
ENSG00000277268	LHX1-DT	17	2			ENSG00000077147	TM9SF3	10	3
ENSG00000279954		22	2			ENSG00000083845	RPS5	19	3
ENSG00000280780	JAKMIP2-AS1	5	2			ENSG00000089009	RPL6	12	3
ENSG00000289725		9	2			ENSG00000089693	MLF2	12	3
ENSG00000290718	FAM95B1	9	2			ENSG00000100353	EIF3D	22	3
ENSG00000290970		9	2			ENSG00000100380	ST13	22	3
ENSG00000022556	NLRP2	19	3			ENSG00000100814	CCNB1IP1	14	3
ENSG00000044524	EPHA3	3	3			ENSG00000101558	VAPA	18	3
ENSG00000058085	LAMC2	1	3			ENSG00000105640	RPL18A	19	3
ENSG00000064201	TSPAN32	11	3			ENSG00000106263	EIF3B	7	3
ENSG00000075223	SEMA3C	7	3			ENSG00000108828	VAT1	17	3
ENSG00000079841	RIMS1	6	3			ENSG00000110700	RPS13	11	3
ENSG00000080166	DCT	13	3			ENSG00000111057	KRT18	12	3
ENSG00000081842	PCDHA6	5	3			ENSG00000112306	RPS12	6	3
ENSG00000081853	PCDHGA2	5	3			ENSG00000114391	RPL24	3	3
ENSG00000084453	SLCO1A2	12	3			ENSG00000114942	EEF1B2	2	3
ENSG00000087258	GNAO1	16	3			ENSG00000115738	ID2	2	3
ENSG00000100427	MLC1	22	3			ENSG00000116251	RPL22	1	3
ENSG00000104332	SFRP1	8	3			ENSG00000117592	PRDX6	1	3
ENSG00000105971	CAV2	7	3			ENSG00000118181	RPS25	11	3
ENSG00000106066	CPVL	7	3			ENSG00000119335	SET	9	3
ENSG00000106689	LHX2	9	3			ENSG00000122026	RPL21	13	3
ENSG00000106868	SUSD1	9	3			ENSG00000125691	RPL23	17	3
ENSG00000110660	SLC35F2	11	3			ENSG00000130175	PRKCSH	19	3
ENSG00000111110	PPM1H	12	3			ENSG00000130202	NECTIN2	19	3
ENSG00000111799	COL12A1	6	3			ENSG00000130255	RPL36	19	3
ENSG00000111885	MAN1A1	6	3			ENSG00000135486	HNRNPA1	12	3
ENSG00000112333	NR2E1	6	3			ENSG00000136149	RPL13AP25	13	3
ENSG00000112414	ADGRG6	6	3			ENSG00000136238	RAC1	7	3
ENSG00000112964	GHR	5	3			ENSG00000136942	RPL35	9	3
ENSG00000113209	PCDHB5	5	3			ENSG00000137285	TUBB2B	6	3
ENSG00000115844	DLX2	2	3			ENSG00000137818	RPLP1	15	3
ENSG00000118785	SPP1	4	3			ENSG00000138069	RAB1A	2	3
ENSG00000119283	TRIM67	1	3			ENSG00000138801	PAPSS1	4	3
ENSG00000120217	CD274	9	3			ENSG00000139239	RPL14P1	12	3
ENSG00000121361	KCNJ8	12	3			ENSG00000140391	TSPAN3	15	3
ENSG00000125378	BMP4	14	3			ENSG00000142534	RPS11	19	3
ENSG00000125740	FOSB	19	3			ENSG00000142937	RPS8	1	3
ENSG00000129159	KCNC1	11	3			ENSG00000143321	HDGF	1	3
ENSG00000134138	MEIS2	15	3			ENSG00000143569	UBAP2L	1	3
ENSG00000136750	GAD2	10	3			ENSG00000143621	ILF2	1	3
ENSG00000137801	THBS1	15	3			ENSG00000143947	RPS27A	2	3
ENSG00000138166	DUSP5	10	3			ENSG00000144713	RPL32	3	3
ENSG00000138823	MTTP	4	3			ENSG00000145592	RPL37	5	3
ENSG00000139304	PTPRQ	12	3			ENSG00000145741	BTF3	5	3
ENSG00000142611	PRDM16	1	3			ENSG00000146677	RPL32P18	7	3
ENSG00000144355	DLX1	2	3			ENSG00000146731	CCT6A	7	3
ENSG00000144369	FAM171B	2	3			ENSG00000148303	RPL7A	9	3
ENSG00000145362	ANK2	4	3			ENSG00000149591	TAGLN	11	3
ENSG00000145864	GABRB2	5	3			ENSG00000149658	YTHDF1	20	3
ENSG00000146592	CREB5	7	3			ENSG00000160191	PDE9A	21	3
ENSG00000148908	RGS10	10	3			ENSG00000161016	RPL8	8	3
ENSG00000149289	ZC3H12C	11	3			ENSG00000162244	RPL29	3	3
ENSG00000152402	GUCY1A2	11	3			ENSG00000163466	ARPC2	2	3
ENSG00000153976	HS3ST3A1	17	3			ENSG00000163479	SSR2	1	3
ENSG00000154229	PRKCA	17	3			ENSG00000166441	RPL27A	11	3
ENSG00000155052	CNTNAP5	2	3			ENSG00000167526	RPL13	16	3
ENSG00000155093	PTPRN2	7	3			ENSG00000168374	ARF4	3	3
ENSG00000156687	UNC5D	8	3			ENSG00000168385	SEPTIN2	2	3
ENSG00000162068	NTN3	16	3			ENSG00000169045	HNRNPH1	5	3
ENSG00000162493	PDPN	1	3			ENSG00000170421	KRT8	12	3
ENSG00000162692	VCAM1	1	3			ENSG00000170889	RPS9	19	3
ENSG00000162951	LRRTM1	2	3			ENSG00000172053	QARS1	3	3
ENSG00000162998	FRZB	2	3			ENSG00000172809	RPL38	17	3
ENSG00000163376	KBTBD8	3	3			ENSG00000174444	RPL4	15	3
ENSG00000164251	F2RL1	5	3			ENSG00000175886	RPL7AP66	18	3
ENSG00000167123	CERCAM	9	3			ENSG00000177600	RPLP2	11	3
ENSG00000167634	NLRP7	19	3			ENSG00000178464	RPL10P16	19	3
ENSG00000168077	SCARA3	8	3			ENSG00000181524	RPL24P4	6	3
ENSG00000175592	FOSL1	11	3			ENSG00000182934	SRPRA	11	3
ENSG00000176204	LRRTM4	2	3			ENSG00000185834	RPL12P4	20	3
ENSG00000177108	ZDHHC22	14	3			ENSG00000188612	SUMO2	17	3
ENSG00000177519	RPRM	2	3			ENSG00000188846	RPL14	3	3
ENSG00000178031	ADAMTSL1	9	3			ENSG00000196504	PRPF40A	2	3
ENSG00000178522	AMBN	4	3			ENSG00000196581	AJAP1	1	3
ENSG00000179388	EGR3	8	3			ENSG00000197111	PCBP2	12	3
ENSG00000179627	ZBTB42	14	3			ENSG00000197746	PSAP	10	3
ENSG00000180613	GSX2	4	3			ENSG00000197879	MYO1C	17	3
ENSG00000180787	ZFP3	17	3			ENSG00000197958	RPL12	9	3
ENSG00000182575	NXPH3	17	3			ENSG00000198242	RPL23A	17	3
ENSG00000182732	RGS6	14	3			ENSG00000204628	RACK1	5	3
ENSG00000183246	RIMBP3C	22	3			ENSG00000212664		15	3
ENSG00000183682	BMP8A	1	3			ENSG00000213178	RPL22P1	3	3
ENSG00000184156	KCNQ3	8	3			ENSG00000213442	RPL18AP3	12	3
ENSG00000184486	POU3F2	6	3			ENSG00000213609	RPL7AP50	10	3
ENSG00000184588	PDE4B	1	3			ENSG00000213860	RPL21P75	7	3
ENSG00000185149	NPY2R	4	3			ENSG00000213885	RPL13AP7	21	3
ENSG00000185304	RGPD2	2	3			ENSG00000215030	RPL13P12	17	3
ENSG00000185742	C11orf87	11	3			ENSG00000218426		6	3
ENSG00000187627	RGPD1	2	3			ENSG00000220749	RPL21P28	1	3
ENSG00000187720	THSD4	15	3			ENSG00000220793	RPL21P119	16	3
ENSG00000187957	DNER	2	3			ENSG00000220842	RPL21P16	10	3
ENSG00000189229		3	3			ENSG00000224520	KRT8P45	1	3
ENSG00000196482	ESRRG	1	3			ENSG00000224858	RPL29P11	3	3
ENSG00000197977	ELOVL2	6	3			ENSG00000225200		14	3
ENSG00000198633	ZNF534	19	3			ENSG00000226084		1	3
ENSG00000198796	ALPK2	18	3			ENSG00000226221	RPL26P19	5	3
ENSG00000203688	LINC02487	6	3			ENSG00000227081		12	3
ENSG00000204277	LINC01993	17	3			ENSG00000229638	RPL4P4	3	3
ENSG00000204934	ATP6V0E2-AS1	7	3			ENSG00000230202		6	3
ENSG00000204956	PCDHGA1	5	3			ENSG00000230207	RPL4P5	9	3
ENSG00000204962	PCDHA8	5	3			ENSG00000230383	RPL6P19	7	3
ENSG00000221955	SLC12A8	3	3			ENSG00000230897	RPS18P12	17	3
ENSG00000222000		2	3			ENSG00000231203	KRT8P10	2	3
ENSG00000223403	MEG9	14	3			ENSG00000231500	RPS18	6	3
ENSG00000227295	ELL2P1	1	3			ENSG00000232573	RPL3P4	14	3
ENSG00000232203	SLC25A6P2	9	3			ENSG00000233913	RPL10P9	5	3
ENSG00000235597	LINC01102	2	3			ENSG00000234268		11	3
ENSG00000240086		3	3			ENSG00000234287		3	3
ENSG00000249242	TMEM150C	4	3			ENSG00000234498	RPL13AP20	12	3
ENSG00000250056	LINC01018	5	3			ENSG00000234618	RPSAP9	9	3
ENSG00000250538	NPY2R-AS1	4	3			ENSG00000234741	GAS5	1	3
ENSG00000253304	TMEM200B	1	3			ENSG00000235552	RPL6P27	18	3
ENSG00000253537	PCDHGA7	5	3			ENSG00000236439		1	3
ENSG00000253731	PCDHGA6	5	3			ENSG00000236552	RPL13AP5	10	3
ENSG00000253873	PCDHGA11	5	3			ENSG00000239470		11	3
ENSG00000254245	PCDHGA3	5	3			ENSG00000240087	RPSAP12	12	3
ENSG00000260293		16	3			ENSG00000241741	RPL7AP30	4	3
ENSG00000269834	ZNF528-AS1	19	3			ENSG00000242299		3	3
ENSG00000269994	LINC02893	9	3			ENSG00000242445	RPL7AP11	3	3
ENSG00000271860		6	3			ENSG00000243199	RPL6P10	4	3
ENSG00000272636	DOC2B	17	3			ENSG00000243964	RPL23AP65	11	3
ENSG00000274600	RIMBP3B	22	3			ENSG00000244021		4	3
ENSG00000275793	RIMBP3	22	3			ENSG00000244398	RPL36AP37	11	3
ENSG00000276116	FUT8-AS1	14	3			ENSG00000244716		1	3
ENSG00000279177	CTBP2P9	21	3			ENSG00000250539	KRT8P33	5	3
ENSG00000279398		6	3			ENSG00000254285	KRT8P3	8	3
ENSG00000280330	CTBP2P10	21	3			ENSG00000288920	RPSAP58	19	3
ENSG00000281501	SEPSECS-AS1	4	3			ENSG00000006125	AP2B1	17	4
ENSG00000290901		20	3			ENSG00000067225	PKM	15	4
ENSG00000290976		17	3			ENSG00000082641	NFE2L1	17	4
ENSG00000075035	WSCD2	12	4			ENSG00000087274	ADD1	4	4
ENSG00000080644	CHRNA3	15	4			ENSG00000092148	HECTD1	14	4
ENSG00000117971	CHRNB4	15	4			ENSG00000092421	SEMA6A	5	4
ENSG00000136928	GABBR2	9	4			ENSG00000094916	CBX5	12	4
ENSG00000138944	SHISAL1	22	4			ENSG00000100201	DDX17	22	4
ENSG00000140285	FGF7	15	4			ENSG00000106153	CHCHD2	7	4
ENSG00000144619	CNTN4	3	4			ENSG00000110955	ATP5F1B	12	4
ENSG00000147813	NAPRT	8	4			ENSG00000115306	SPTBN1	2	4
ENSG00000152583	SPARCL1	4	4			ENSG00000115310	RTN4	2	4
ENSG00000154645	CHODL	21	4			ENSG00000124422	USP22	17	4
ENSG00000154654	NCAM2	21	4			ENSG00000125170	DOK4	16	4
ENSG00000162552	WNT4	1	4			ENSG00000134333	LDHA	11	4
ENSG00000166073	GPR176	15	4			ENSG00000137076	TLN1	9	4
ENSG00000168348	INSM2	14	4			ENSG00000138757	G3BP2	4	4
ENSG00000170385	SLC30A1	1	4			ENSG00000144028	SNRNP200	2	4
ENSG00000171551	ECEL1	2	4			ENSG00000150991	UBC	12	4
ENSG00000173068	BNC2	9	4			ENSG00000151468	CCDC3	10	4
ENSG00000177350	RPL13AP3	14	4			ENSG00000154415	PPP1R3A	7	4
ENSG00000189056	RELN	7	4			ENSG00000154734	ADAMTS1	21	4
ENSG00000205856	C22orf42	22	4			ENSG00000159173	TNNI1	1	4
ENSG00000213312	RPL7AP34	6	4			ENSG00000163453	IGFBP7	4	4
ENSG00000213361	RPL36P12	7	4			ENSG00000165458	INPPL1	11	4
ENSG00000218574	HNRNPA1P37	6	4			ENSG00000167552	TUBA1A	12	4
ENSG00000219146	RPS4XP8	6	4			ENSG00000173598	NUDT4	12	4
ENSG00000223764	LINC02593	1	4			ENSG00000175265	GOLGA8A	15	4
ENSG00000224892	RPS4XP16	13	4			ENSG00000177144	NUDT4B	1	4
ENSG00000225487	RPL35AP7	1	4			ENSG00000178209	PLEC	8	4
ENSG00000228149	RPL3P1	21	4			ENSG00000182534	MXRA7	17	4
ENSG00000228252	COL6A4P2	3	4			ENSG00000196535	MYO18A	17	4
ENSG00000229399		1	4			ENSG00000196656		4	4
ENSG00000231793	DOC2GP	11	4			ENSG00000197102	DYNC1H1	14	4
ENSG00000231806	PCAT7	9	4			ENSG00000197912	SPG7	16	4
ENSG00000239830	RPS4XP22	19	4			ENSG00000198064	NPIPB13	16	4
ENSG00000242208	RPL5P29	11	4			ENSG00000198959	TGM2	20	4
ENSG00000243014	PTMAP8	3	4			ENSG00000215252	GOLGA8B	15	4
ENSG00000243404	RPL35AP32	15	4			ENSG00000225972	MTND1P23	1	4
ENSG00000244585	RPL12P33	12	4			ENSG00000237973	MTCO1P12	1	4
ENSG00000247516	MIR4458HG	5	4			ENSG00000241973	PI4KA	22	4
ENSG00000249267	LINC00939	12	4			ENSG00000243716	NPIPB5	16	4
ENSG00000249395	CASC9	8	4			ENSG00000248527	MTATP6P1	1	4
ENSG00000253305	PCDHGB6	5	4			ENSG00000291215		1	4
ENSG00000260230	FRRS1L	9	4
ENSG00000271369		11	4
ENSG00000286456		7	4
Lists of genes in the K-means groupings. Ensemble ID, gene name, chromosome location and K-means group are shown. Groups are color coded to match those in Figure 5.
