## Supplemental table 10 for "Cell-type specific allelic dampening of sex-linked genes in sex chromosome aneuploidy"

### Sheet: NPCs
Table S10: Genes included in highlighted WGCNA modules
All XX and XY (darkred)				All XX and XY (Midnightblue)				All XXY and XY (Darkorange)				All XXY and XY (Brown4)				All XXY and XX (Darkgrey)				All XXY and XX (Plum4)
Gene ID	Gene name	Chr location		Gene ID	Gene name	Chr location		Gene ID	Gene name	Chr location		Gene ID	Gene name	Chr location		Gene ID	Gene name	Chr location		Gene ID	Gene name	Chr location
ENSG00000116128	BCL9	1		ENSG00000085832	EPS15	1		ENSG00000116266	STXBP3	1		ENSG00000009780	FAM76A	1		ENSG00000213036		1		ENSG00000130762	ARHGEF16	1
ENSG00000116273	PHF13	1		ENSG00000116675	DNAJC6	1		ENSG00000116698	SMG7	1		ENSG00000023572	GLRX2	1		ENSG00000272438		1		ENSG00000159409	CELF3	1
ENSG00000116299	ELAPOR1	1		ENSG00000116983	HPCAL4	1		ENSG00000117525	F3	1		ENSG00000117115	PADI2	1		ENSG00000284773		1		ENSG00000162728	KCNJ9	1
ENSG00000117620	SLC35A3	1		ENSG00000134215	VAV3	1		ENSG00000117632	STMN1	1		ENSG00000117266	CDK18	1		ENSG00000000460	C1orf112	1		ENSG00000163873	GRIK3	1
ENSG00000133056	PIK3C2B	1		ENSG00000143494	VASH2	1		ENSG00000131584	ACAP3	1		ENSG00000117528	ABCD3	1		ENSG00000092853	CLSPN	1		ENSG00000204178	MACO1	1
ENSG00000134207	SYT6	1		ENSG00000154370	TRIM11	1		ENSG00000134369	NAV1	1		ENSG00000137944	KYAT3	1		ENSG00000163362	INAVA	1		ENSG00000226986	PRELID1P5	1
ENSG00000142632	ARHGEF19	1		ENSG00000160678	S100A1	1		ENSG00000134686	PHC2	1		ENSG00000159173	TNNI1	1		ENSG00000142856	ITGB3BP	1		ENSG00000128683	GAD1	2
ENSG00000142784	WDTC1	1		ENSG00000162728	KCNJ9	1		ENSG00000158747	NBL1	1		ENSG00000162817	C1orf115	1		ENSG00000183814	LIN9	1		ENSG00000136531	SCN2A	2
ENSG00000170989	S1PR1	1		ENSG00000171502	COL24A1	1		ENSG00000162496	DHRS3	1		ENSG00000178585	CTNNBIP1	1		ENSG00000116754	SRSF11	1		ENSG00000153253	SCN3A	2
ENSG00000198216	CACNA1E	1		ENSG00000222009	BTBD19	1		ENSG00000162552	WNT4	1		ENSG00000181101	ENTR1P2	1		ENSG00000227671	ZNF731P	1		ENSG00000171303	KCNK3	2
ENSG00000213080		1		ENSG00000223764	LINC02593	1		ENSG00000162745	OLFML2B	1		ENSG00000115380	EFEMP1	2		ENSG00000065413	ANKRD44	2		ENSG00000186487	MYT1L	2
ENSG00000215869		1		ENSG00000225080	PFN1P4	1		ENSG00000168710	AHCYL1	1		ENSG00000116096	SPR	2		ENSG00000159186	ATP5POP1	2		ENSG00000132153	DHX30	3
ENSG00000231252		1		ENSG00000227232	WASH7P	1		ENSG00000174876	AMY1B	1		ENSG00000162976	SLC66A3	2		ENSG00000144567	RETREG2	2		ENSG00000144834	TAGLN3	3
ENSG00000065911	MTHFD2	2		ENSG00000228852		1		ENSG00000177272	KCNA3	1		ENSG00000229023	RAB1AP1	2		ENSG00000119729	RHOQ	2		ENSG00000157103	SLC6A1	3
ENSG00000115414	FN1	2		ENSG00000229509		1		ENSG00000177868	SVBP	1		ENSG00000243943	ZNF512	2		ENSG00000206567		3		ENSG00000173175	ADCY5	3
ENSG00000115446	UNC50	2		ENSG00000230699		1		ENSG00000182749	PAQR7	1		ENSG00000091972	CD200	3		ENSG00000229178		3		ENSG00000225548	LINC01980	3
ENSG00000115507	OTX1	2		ENSG00000231615		1		ENSG00000185499	MUC1	1		ENSG00000163520	FBLN2	3		ENSG00000114439	BBX	3		ENSG00000120251	GRIA2	4
ENSG00000144369	FAM171B	2		ENSG00000231999	LRRC8C-DT	1		ENSG00000187634	SAMD11	1		ENSG00000170293	CMTM8	3		ENSG00000164045	CDC25A	3		ENSG00000150625	GPM6A	4
ENSG00000163794	UCN	2		ENSG00000260805		1		ENSG00000187733	AMY1C	1		ENSG00000172765	TMCC1	3		ENSG00000185112	FAM43A	3		ENSG00000145536	ADAMTS16	5
ENSG00000178385	PLEKHM3	2		ENSG00000271383	NBPF19	1		ENSG00000204160	ZDHHC18	1		ENSG00000182247	UBE2E2	3		ENSG00000053524	MCF2L2	3		ENSG00000253767	PCDHGA8	5
ENSG00000223960	CHROMR	2		ENSG00000271644		1		ENSG00000213516	RBMXL1	1		ENSG00000187091	PLCD1	3		ENSG00000184203	PPP1R2	3		ENSG00000065609	SNAP91	6
ENSG00000260025	CRIM1-DT	2		ENSG00000272438		1		ENSG00000227408	AMYP1	1		ENSG00000198406	BZW1P2	3		ENSG00000163918	RFC4	3		ENSG00000132423	COQ3	6
ENSG00000044524	EPHA3	3		ENSG00000275129		1		ENSG00000237763	AMY1A	1		ENSG00000236686	BZW1P1	3		ENSG00000244153	WWP1P1	3		ENSG00000135314	KHDC1	6
ENSG00000114861	FOXP1	3		ENSG00000279457	WASH9P	1		ENSG00000240038	AMY2B	1		ENSG00000164142	FHIP1A	4		ENSG00000138668	HNRNPD	4		ENSG00000270419	CAHM	6
ENSG00000132164	SLC6A11	3		ENSG00000280670	CCDC163	1		ENSG00000243480	AMY2A	1		ENSG00000169116	PARM1	4		ENSG00000123739	PLA2G12A	4		ENSG00000077080	ACTL6B	7
ENSG00000144815	NXPE3	3		ENSG00000049323	LTBP1	2		ENSG00000277702		1		ENSG00000087116	ADAMTS2	5		ENSG00000153130	SCOC	4		ENSG00000237310	LINC03011	7
ENSG00000144857	BOC	3		ENSG00000136717	BIN1	2		ENSG00000079156	OSBPL6	2		ENSG00000120738	EGR1	5		ENSG00000145348	TBCK	4		ENSG00000015592	STMN4	8
ENSG00000151789	ZNF385D	3		ENSG00000144152	FBLN7	2		ENSG00000115828	QPCT	2		ENSG00000151883	PARP8	5		ENSG00000132406	TMEM128	4		ENSG00000184428	TOP1MT	8
ENSG00000154783	FGD5	3		ENSG00000159186	ATP5POP1	2		ENSG00000118231	CRYGD	2		ENSG00000153404	PLEKHG4B	5		ENSG00000159733	ZFYVE28	4		ENSG00000206579	XKR4	8
ENSG00000157087	ATP2B2	3		ENSG00000163521	GLB1L	2		ENSG00000119865	CNRIP1	2		ENSG00000169220	RGS14	5		ENSG00000285804		5		ENSG00000165282	PIGO	9
ENSG00000158220	ESYT3	3		ENSG00000186235	LINC02610	2		ENSG00000155760	FZD7	2		ENSG00000171604	CXXC5	5		ENSG00000123219	CENPK	5		ENSG00000230453	ANKRD18B	9
ENSG00000163655	GMPS	3		ENSG00000197635	DPP4	2		ENSG00000176771	NCKAP5	2		ENSG00000079950	STX7	6		ENSG00000170464	DNAJC18	5		ENSG00000155265	GOLGA7B	10
ENSG00000163870	TPRA1	3		ENSG00000134072	CAMK1	3		ENSG00000214465	SMARCE1P6	2		ENSG00000112655	PTK7	6		ENSG00000164307	ERAP1	5		ENSG00000156113	KCNMA1	10
ENSG00000164068	RNF123	3		ENSG00000164086	DUSP7	3		ENSG00000223703	IGSF3P2	2		ENSG00000204590	GNL1	6		ENSG00000177839	PCDHB9	5		ENSG00000121653	MAPK8IP1	11
ENSG00000168237	GLYCTK	3		ENSG00000170837	GPR27	3		ENSG00000273209		2		ENSG00000078053	AMPH	7		ENSG00000204956	PCDHGA1	5		ENSG00000162188	GNG3	11
ENSG00000174891	RSRC1	3		ENSG00000177565	TBL1XR1	3		ENSG00000007402	CACNA2D2	3		ENSG00000136261	BZW2	7		ENSG00000081853	PCDHGA2	5		ENSG00000166257	SCN3B	11
ENSG00000184220	CMSS1	3		ENSG00000182568	SATB1	3		ENSG00000033867	SLC4A7	3		ENSG00000146700	SSC4D	7		ENSG00000254245	PCDHGA3	5		ENSG00000180176	TH	11
ENSG00000185008	ROBO2	3		ENSG00000221955	SLC12A8	3		ENSG00000053524	MCF2L2	3		ENSG00000166448	TMEM130	7		ENSG00000253731	PCDHGA6	5		ENSG00000183715	OPCML	11
ENSG00000240207		3		ENSG00000228252	COL6A4P2	3		ENSG00000071282	LMCD1	3		ENSG00000168490	PHYHIP	8		ENSG00000253305	PCDHGB6	5		ENSG00000198382	UVRAG	11
ENSG00000242797	GLYCTK-AS1	3		ENSG00000241288	LINC02614	3		ENSG00000077092	RARB	3		ENSG00000119403	PHF19	9		ENSG00000113448	PDE4D	5		ENSG00000123009	NME2P1	12
ENSG00000244171	PBX2P1	3		ENSG00000242516	LINC00960	3		ENSG00000082781	ITGB5	3		ENSG00000148357	HMCN2	9		ENSG00000253869	PIGFP1	5		ENSG00000139168	ZCRB1	12
ENSG00000138696	BMPR1B	4		ENSG00000243014	PTMAP8	3		ENSG00000114166	KAT2B	3		ENSG00000165152	PGAP4	9		ENSG00000182383	RPL27AP5	5		ENSG00000102452	NALCN	13
ENSG00000138823	MTTP	4		ENSG00000145362	ANK2	4		ENSG00000121570	DPPA4	3		ENSG00000267026		9		ENSG00000085365	SCAMP1	5		ENSG00000180998	GPR137C	14
ENSG00000178522	AMBN	4		ENSG00000183199	HSP90AB3P	4		ENSG00000152601	MBNL1	3		ENSG00000283378	CNTNAP3C	9		ENSG00000272008		6		ENSG00000188388	GOLGA6L3	15
ENSG00000182552	RWDD4	4		ENSG00000250412	KLHL2P1	4		ENSG00000152977	ZIC1	3		ENSG00000107679	PLEKHA1	10		ENSG00000118402	ELOVL4	6		ENSG00000291026		15
ENSG00000287021		4		ENSG00000250471	GMPSP1	4		ENSG00000164076	CAMKV	3		ENSG00000165863	C10orf82	10		ENSG00000111911	HINT3	6		ENSG00000102886	GDPD3	16
ENSG00000112902	SEMA5A	5		ENSG00000250538	NPY2R-AS1	4		ENSG00000174963	ZIC4	3		ENSG00000149260	CAPN5	11		ENSG00000124789	NUP153	6		ENSG00000103269	RHBDL1	16
ENSG00000113558	SKP1	5		ENSG00000113448	PDE4D	5		ENSG00000109787	KLF3	4		ENSG00000173020	GRK2	11		ENSG00000204618	RNF39	6		ENSG00000182685	BRICD5	16
ENSG00000145721	LIX1	5		ENSG00000145736	GTF2H2	5		ENSG00000127418	FGFRL1	4		ENSG00000173153	ESRRA	11		ENSG00000265479	DTX2P1-UPK3BP1-PMS2P11	7		ENSG00000108309	RUNDC3A	17
ENSG00000145868	FBXO38	5		ENSG00000169302	STK32A	5		ENSG00000133256	PDE6B	4		ENSG00000175505	CLCF1	11		ENSG00000106460	TMEM106B	7		ENSG00000108691	CCL2	17
ENSG00000155506	LARP1	5		ENSG00000171444	MCC	5		ENSG00000138642	HERC6	4		ENSG00000197136	PCNX3	11		ENSG00000253300		8		ENSG00000267365	KCNJ2-AS1	17
ENSG00000168938	PPIC	5		ENSG00000183474	GTF2H2C	5		ENSG00000138650	PCDH10	4		ENSG00000288675	PANO1	11		ENSG00000186106	ANKRD46	8		ENSG00000101489	CELF4	18
ENSG00000245526	LINC00461	5		ENSG00000204962	PCDHA8	5		ENSG00000154556	SORBS2	4		ENSG00000111269	CREBL2	12		ENSG00000136982	DSCC1	8		ENSG00000141682	PMAIP1	18
ENSG00000249779		5		ENSG00000248367		5		ENSG00000163694	RBM47	4		ENSG00000135503	ACVR1B	12		ENSG00000171320	ESCO2	8		ENSG00000166974	MAPRE2	18
ENSG00000280780	JAKMIP2-AS1	5		ENSG00000269983		5		ENSG00000177822	TENM3-AS1	4		ENSG00000139233	LLPH	12		ENSG00000147536	GINS4	8		ENSG00000104833	TUBB4A	19
ENSG00000112333	NR2E1	6		ENSG00000285804		5		ENSG00000242686	PDE6B-AS1	4		ENSG00000139263	LRIG3	12		ENSG00000160957	RECQL4	8		ENSG00000105251	SHD	19
ENSG00000112339	HBS1L	6		ENSG00000289810		5		ENSG00000250241	PCDH10-DT	4		ENSG00000150967	ABCB9	12		ENSG00000164983	TMEM65	8		ENSG00000105613	MAST1	19
ENSG00000131013	PPIL4	6		ENSG00000111981	ULBP1	6		ENSG00000251600		4		ENSG00000161813	LARP4	12		ENSG00000160949	TONSL	8		ENSG00000176840	MIR7-3HG	19
ENSG00000184486	POU3F2	6		ENSG00000124784	RIOK1	6		ENSG00000272927		4		ENSG00000161835	TAMALIN	12		ENSG00000130559	CAMSAP1	9		ENSG00000196365	LONP1	19
ENSG00000188112	C6orf132	6		ENSG00000146122	DAAM2	6		ENSG00000145526	CDH18	5		ENSG00000167548	KMT2D	12		ENSG00000213213	CCDC183	9		ENSG00000101438	SLC32A1	20
ENSG00000204248	COL11A2	6		ENSG00000146352	CLVS2	6		ENSG00000175471	MCTP1	5		ENSG00000246695	RASSF8-AS1	12		ENSG00000096968	JAK2	9		ENSG00000124140	SLC12A5	20
ENSG00000215057	PKMP5	6		ENSG00000153721	CNKSR3	6		ENSG00000245060	LINC00847	5		ENSG00000257350		12		ENSG00000219149	PPIAP87	9		ENSG00000124194	GDAP1L1	20
ENSG00000230910	ADGRB3-DT	6		ENSG00000164506	STXBP5	6		ENSG00000112276	BVES	6		ENSG00000083544	TDRD3	13		ENSG00000160446	ZDHHC12	9		ENSG00000274225	LINC03038	21
ENSG00000232389		6		ENSG00000203799	CCDC162P	6		ENSG00000112320	SOBP	6		ENSG00000092068	SLC7A8	14		ENSG00000119929	CUTC	10		ENSG00000244509	APOBEC3C	22
ENSG00000272462	LINC02980	6		ENSG00000204618	RNF39	6		ENSG00000112659	CUL9	6		ENSG00000100926	TM9SF1	14		ENSG00000138346	DNA2	10		ENSG00000050030	NEXMIF	X
ENSG00000279398		6		ENSG00000215022		6		ENSG00000119899	SLC17A5	6		ENSG00000175985	PLEKHD1	14		ENSG00000213551	DNAJC9	10		ENSG00000008056	SYN1	X
ENSG00000279968	CCDC28A-AS1	6		ENSG00000218574	HNRNPA1P37	6		ENSG00000197238	H4C11	6		ENSG00000074410	CA12	15		ENSG00000065328	MCM10	10
ENSG00000075213	SEMA3A	7		ENSG00000270362	HMGN3-AS1	6		ENSG00000229036	VDAC1P8	6		ENSG00000159322	ADPGK	15		ENSG00000291093	SVIL-AS1	10
ENSG00000127955	GNAI1	7		ENSG00000106066	CPVL	7		ENSG00000273542	H4C12	6		ENSG00000159433	STARD9	15		ENSG00000257086		11
ENSG00000146592	CREB5	7		ENSG00000106415	GLCCI1	7		ENSG00000275713	H2BC9	6		ENSG00000255571	MIR9-3HG	15		ENSG00000149231	CCDC82	11
ENSG00000153956	CACNA2D1	7		ENSG00000167011	NAT16	7		ENSG00000002746	HECW1	7		ENSG00000074071	MRPS34	16		ENSG00000255135	EMSY-DT	11
ENSG00000164604	GPR85	7		ENSG00000223886		7		ENSG00000105894	PTN	7		ENSG00000103197	TSC2	16		ENSG00000168056	LTBP3	11
ENSG00000198822	GRM3	7		ENSG00000226278	PSPHP1	7		ENSG00000106341	PPP1R17	7		ENSG00000132207	SLX1A	16		ENSG00000175115	PACS1	11
ENSG00000228546	PMS2P12	7		ENSG00000235314	LINC00957	7		ENSG00000106537	TSPAN13	7		ENSG00000109066	TMEM104	17		ENSG00000175582	RAB6A	11
ENSG00000272918		7		ENSG00000235421		7		ENSG00000135185	TMEM243	7		ENSG00000126562	WNK4	17		ENSG00000123374	CDK2	12
ENSG00000104332	SFRP1	8		ENSG00000273142	LINC02604	7		ENSG00000158321	AUTS2	7		ENSG00000132386	SERPINF1	17		ENSG00000139433	GLTP	12
ENSG00000121039	RDH10	8		ENSG00000104327	CALB1	8		ENSG00000164855	TMEM184A	7		ENSG00000141337	ARSG	17		ENSG00000080371	RAB21	12
ENSG00000147459	DOCK5	8		ENSG00000121005	CRISPLD1	8		ENSG00000169902	TPST1	7		ENSG00000177374	HIC1	17		ENSG00000111445	RFC5	12
ENSG00000147509	RGS20	8		ENSG00000158806	NPM2	8		ENSG00000187260	WDR86	7		ENSG00000185158	LRRC37B	17		ENSG00000184209	SNRNP35	12
ENSG00000167912	TOX-DT	8		ENSG00000165046	LETM2	8		ENSG00000189056	RELN	7		ENSG00000185924	RTN4RL1	17		ENSG00000067715	SYT1	12
ENSG00000198846	TOX	8		ENSG00000179698	WDR97	8		ENSG00000003987	MTMR7	8		ENSG00000277161	PIGW	17		ENSG00000168778	TCTN2	12
ENSG00000253554	LINC01414	8		ENSG00000284606		8		ENSG00000070501	POLB	8		ENSG00000158201	ABHD3	18		ENSG00000111602	TIMELESS	12
ENSG00000253773	CFAP418-AS1	8		ENSG00000095383	TBC1D2	9		ENSG00000104412	EMC2	8		ENSG00000166401	SERPINB8	18		ENSG00000102781	KATNAL1	13
ENSG00000041982	TNC	9		ENSG00000106868	SUSD1	9		ENSG00000147571	CRH	8		ENSG00000039650	PNKP	19		ENSG00000122033	MTIF3	13
ENSG00000099139	PCSK5	9		ENSG00000176399	DMRTA1	9		ENSG00000154319	FAM167A	8		ENSG00000104852	SNRNP70	19		ENSG00000184227	ACOT1	14
ENSG00000148053	NTRK2	9		ENSG00000215237		9		ENSG00000170873	MTSS1	8		ENSG00000105392	CRX	19		ENSG00000119640	ACYP1	14
ENSG00000223478	ZDHHC12-DT	9		ENSG00000239392		9		ENSG00000176907	TCIM	8		ENSG00000123159	GIPC1	19		ENSG00000165943	MOAP1	14
ENSG00000231227		9		ENSG00000260230	FRRS1L	9		ENSG00000253661	ZFHX4-AS1	8		ENSG00000125652	ALKBH7	19		ENSG00000100479	POLE2	14
ENSG00000234921		9		ENSG00000287063		9		ENSG00000107105	ELAVL2	9		ENSG00000130511	SSBP4	19		ENSG00000119725	ZNF410	14
ENSG00000236668	LHX2-AS1	9		ENSG00000148444	COMMD3	10		ENSG00000136938	ANP32B	9		ENSG00000204673	AKT1S1	19		ENSG00000285331		15
ENSG00000108018	SORCS1	10		ENSG00000148600	CDHR1	10		ENSG00000137142	IGFBPL1	9		ENSG00000290720	ZNF542P	19		ENSG00000134153	EMC7	15
ENSG00000150347	ARID5B	10		ENSG00000148832	PAOX	10		ENSG00000148204	CRB2	9		ENSG00000101265	RASSF2	20		ENSG00000104154	SLC30A4	15
ENSG00000152457	DCLRE1C	10		ENSG00000165443	PHYHIPL	10		ENSG00000155158	TTC39B	9		ENSG00000125843	AP5S1	20		ENSG00000248508	SRP14-DT	15
ENSG00000156110	ADK	10		ENSG00000197321	SVIL	10		ENSG00000165092	ALDH1A1	9		ENSG00000166619	BLCAP	20		ENSG00000213318		16
ENSG00000166348	USP54	10		ENSG00000203780	FANK1	10		ENSG00000182752	PAPPA	9		ENSG00000183145	RIPPLY3	21		ENSG00000260442	ATP2A1-AS1	16
ENSG00000187164	SHTN1	10		ENSG00000223482	NUTM2A-AS1	10		ENSG00000187764	SEMA4D	9		ENSG00000100060	MFNG	22		ENSG00000099385	BCL7C	16
ENSG00000216937	CCDC7	10		ENSG00000225484	NUTM2B-AS1	10		ENSG00000196358	NTNG2	9		ENSG00000166897	ELFN2	22		ENSG00000166451	CENPN	16
ENSG00000110693	SOX6	11		ENSG00000271816	BMS1P4	10		ENSG00000198722	UNC13B	9		ENSG00000169635	HIC2	22		ENSG00000103018	CYB5B	16
ENSG00000131620	ANO1	11		ENSG00000272933	TRIM8-DT	10		ENSG00000198963	RORB	9		ENSG00000067445	TRO	X		ENSG00000140905	GCSH	16
ENSG00000149289	ZC3H12C	11		ENSG00000288823		10		ENSG00000205143	ARID3C	9		ENSG00000131089	ARHGEF9	X		ENSG00000131153	GINS2	16
ENSG00000161328	LRRC56	11		ENSG00000011347	SYT7	11		ENSG00000099250	NRP1	10		ENSG00000229132	EIF4A1P10	X		ENSG00000197302	KRBOX5	16
ENSG00000173227	SYT12	11		ENSG00000070047	PHRF1	11		ENSG00000120549	KIAA1217	10						ENSG00000127564	PKMYT1	16
ENSG00000254670	RASSF10-DT	11		ENSG00000137691	CFAP300	11		ENSG00000148803	FUOM	10						ENSG00000140830	TXNL4B	16
ENSG00000008394	MGST1	12		ENSG00000158636	EMSY	11		ENSG00000171798	KNDC1	10						ENSG00000291117		17
ENSG00000121361	KCNJ8	12		ENSG00000166788	SAAL1	11		ENSG00000183055	FAM133CP	10						ENSG00000136492	BRIP1	17
ENSG00000133773	CCDC59	12		ENSG00000175115	PACS1	11		ENSG00000064309	CDON	11						ENSG00000141519	CCDC40	17
ENSG00000139211	AMIGO2	12		ENSG00000180176	TH	11		ENSG00000069696	DRD4	11						ENSG00000188878	FBF1	17
ENSG00000237493		12		ENSG00000214063	TSPAN4	11		ENSG00000110436	SLC1A2	11						ENSG00000132376	INPP5K	17
ENSG00000125266	EFNB2	13		ENSG00000250303	LINC02762	11		ENSG00000149571	KIRREL3	11						ENSG00000108424	KPNB1	17
ENSG00000151778	SERP2	13		ENSG00000255410		11		ENSG00000162144	CYB561A3	11						ENSG00000087095	NLK	17
ENSG00000184497	TMEM255B	13		ENSG00000057704	TMCC3	12		ENSG00000166086	JAM3	11						ENSG00000141569	TRIM65	17
ENSG00000228889	UBAC2-AS1	13		ENSG00000088992	TESC	12		ENSG00000171533	MAP6	11						ENSG00000070540	WIPI1	17
ENSG00000275294	LINC02340	13		ENSG00000102189	EEA1	12		ENSG00000172638	EFEMP2	11						ENSG00000134030	CTIF	18
ENSG00000287477		13		ENSG00000135437	RDH5	12		ENSG00000172890	NADSYN1	11						ENSG00000267053		19
ENSG00000033170	FUT8	14		ENSG00000135677	GNS	12		ENSG00000175274	TP53I11	11						ENSG00000267383		19
ENSG00000092108	SCFD1	14		ENSG00000139304	PTPRQ	12		ENSG00000175482	POLD4	11						ENSG00000269825		19
ENSG00000100505	TRIM9	14		ENSG00000166896	ATP23	12		ENSG00000175550	DRAP1	11						ENSG00000280239		19
ENSG00000100601	ALKBH1	14		ENSG00000171435	KSR2	12		ENSG00000184232	OAF	11						ENSG00000284428		19
ENSG00000100938	GMPR2	14		ENSG00000226210	WASH8P	12		ENSG00000188070	ZFTA	11						ENSG00000167747	C19orf48	19
ENSG00000100968	NFATC4	14		ENSG00000244585	RPL12P33	12		ENSG00000244313		11						ENSG00000105173	CCNE1	19
ENSG00000129493	HEATR5A	14		ENSG00000257645		12		ENSG00000111110	PPM1H	12						ENSG00000167670	CHAF1A	19
ENSG00000151332	MBIP	14		ENSG00000258011	HMGA1P3	12		ENSG00000135144	DTX1	12						ENSG00000267213	DPY19L3-DT	19
ENSG00000157306	ZFHX2-AS1	14		ENSG00000276644	DACH1	13		ENSG00000135486	HNRNPA1	12						ENSG00000267265	GP6-AS1	19
ENSG00000165588	OTX2	14		ENSG00000259096	SHLD2P2	14		ENSG00000151572	ANO4	12						ENSG00000249115	HAUS5	19
ENSG00000165795	NDRG2	14		ENSG00000035664	DAPK2	15		ENSG00000152193	OBI1	13						ENSG00000129911	KLF16	19
ENSG00000182400	TRAPPC6B	14		ENSG00000103876	FAH	15		ENSG00000092295	TGM1	14						ENSG00000079435	LIPE	19
ENSG00000184304	PRKD1	14		ENSG00000137843	PAK6	15		ENSG00000100575	TIMM9	14						ENSG00000176619	LMNB2	19
ENSG00000257126	FOXG1-AS1	14		ENSG00000138592	USP8	15		ENSG00000139998	RAB15	14						ENSG00000104886	PLEKHJ1	19
ENSG00000092445	TYRO3	15		ENSG00000140479	PCSK6	15		ENSG00000168348	INSM2	14						ENSG00000269386	RAB11B-AS1	19
ENSG00000104044	OCA2	15		ENSG00000166503	HDGFL3	15		ENSG00000257522		14						ENSG00000233527	ZNF529-AS1	19
ENSG00000138613	APH1B	15		ENSG00000178802	MPI	15		ENSG00000259102	SMARCE1P3	14						ENSG00000101003	GINS1	20
ENSG00000178741	COX5A	15		ENSG00000214575	CPEB1	15		ENSG00000080644	CHRNA3	15						ENSG00000080839	RBL1	20
ENSG00000259924		15		ENSG00000215302	WHAMMP4	15		ENSG00000136383	ALPK3	15						ENSG00000101407	TTI1	20
ENSG00000290399		15		ENSG00000223509	WHAMMP1	15		ENSG00000137817	PARP6	15						ENSG00000160282	FTCD	21
ENSG00000290879		15		ENSG00000260053	ABCB10P4	15		ENSG00000169856	ONECUT1	15						ENSG00000228941	UBE3AP2	21
ENSG00000004779	NDUFAB1	16		ENSG00000261524	ABCB10P3	15		ENSG00000103024	NME3	16						ENSG00000272836		22
ENSG00000103222	ABCC1	16		ENSG00000274099	ABCB10P1	15		ENSG00000125170	DOK4	16						ENSG00000242247	ARFGAP3	22
ENSG00000140905	GCSH	16		ENSG00000290945	UBE2Q2P2	15		ENSG00000158805	ZNF276	16						ENSG00000025770	NCAPH2	22
ENSG00000159648	TEPP	16		ENSG00000005513	SOX8	16		ENSG00000261373	VPS9D1-AS1	16						ENSG00000238039		X
ENSG00000167191	GPRC5B	16		ENSG00000051523	CYBA	16		ENSG00000006283	CACNA1G	17						ENSG00000271533		X
ENSG00000169246	NPIPB3	16		ENSG00000076344	RGS11	16		ENSG00000008283	CYB561	17						ENSG00000169093	ASMTL	X
ENSG00000180096	SEPTIN1	16		ENSG00000103168	TAF1C	16		ENSG00000125434	SLC25A35	17						ENSG00000002586	CD99	X
ENSG00000196796	NPIPB10P	16		ENSG00000133393	CEP20	16		ENSG00000131242	RAB11FIP4	17						ENSG00000171365	CLCN5	X
ENSG00000260083	MIR762HG	16		ENSG00000140688	RUSF1	16		ENSG00000161714	PLCD3	17						ENSG00000169084	DHRSX	X
ENSG00000074370	ATP2A3	17		ENSG00000159753	CARMIL2	16		ENSG00000170004	CHD3	17						ENSG00000178605	GTPBP6	X
ENSG00000109113	RAB34	17		ENSG00000176476	SGF29	16		ENSG00000170425	ADORA2B	17						ENSG00000101928	MOSPD1	X
ENSG00000125430	HS3ST3B1	17		ENSG00000178952	TUFM	16		ENSG00000119547	ONECUT2	18						ENSG00000169100	SLC25A6	X
ENSG00000136451	VEZF1	17		ENSG00000196296	ATP2A1	16		ENSG00000132205	EMILIN2	18						ENSG00000101945	SUV39H1	X
ENSG00000153976	HS3ST3A1	17		ENSG00000213318		16		ENSG00000173482	PTPRM	18						ENSG00000214717	ZBED1	X
ENSG00000154760	SLFN13	17		ENSG00000234769	WASH4P	16		ENSG00000070404	FSTL3	19						ENSG00000290853		Y
ENSG00000168792	ABHD15	17		ENSG00000091622	PITPNM3	17		ENSG00000104886	PLEKHJ1	19						ENSG00000229465	ACTG1P11	Y
ENSG00000172716	SLFN11	17		ENSG00000120071	KANSL1	17		ENSG00000118160	SLC8A2	19						ENSG00000229129	ACTG1P2	Y
ENSG00000275888		17		ENSG00000128482	RNF112	17		ENSG00000126456	IRF3	19						ENSG00000185275	CD24P4	Y
ENSG00000079101	CLUL1	18		ENSG00000141252	VPS53	17		ENSG00000130005	GAMT	19						ENSG00000067048	DDX3Y	Y
ENSG00000082212	ME2	18		ENSG00000171861	MRM3	17		ENSG00000161082	CELF5	19						ENSG00000198692	EIF1AY	Y
ENSG00000128791	TWSG1	18		ENSG00000182534	MXRA7	17		ENSG00000167414	GNG8	19						ENSG00000235001	EIF4A1P2	Y
ENSG00000167315	ACAA2	18		ENSG00000183018	SPNS2	17		ENSG00000188051	TMEM221	19						ENSG00000012817	KDM5D	Y
ENSG00000256463	SALL3	18		ENSG00000198920	KIAA0753	17		ENSG00000213965	NUDT19	19						ENSG00000165246	NLGN4Y	Y
ENSG00000263146	LINC01896	18		ENSG00000212719	LINC02693	17		ENSG00000261754		19						ENSG00000099715	PCDH11Y	Y
ENSG00000278000		18		ENSG00000214226	C17orf67	17		ENSG00000267767	LINC01801	19						ENSG00000099725	PRKY	Y
ENSG00000022556	NLRP2	19		ENSG00000280852		17		ENSG00000087495	PHACTR3	20						ENSG00000215414	PSMA6P1	Y
ENSG00000130159	ECSIT	19		ENSG00000101489	CELF4	18		ENSG00000125827	TMX4	20						ENSG00000129824	RPS4Y1	Y
ENSG00000130307	USHBP1	19		ENSG00000064687	ABCA7	19		ENSG00000154645	CHODL	21						ENSG00000092377	TBL1Y	Y
ENSG00000167634	NLRP7	19		ENSG00000074181	NOTCH3	19		ENSG00000205927	OLIG2	21						ENSG00000176728	TTTY14	Y
ENSG00000167671	UBXN6	19		ENSG00000099817	POLR2E	19		ENSG00000289511		21						ENSG00000291033	TXLNGY	Y
ENSG00000198466	ZNF587	19		ENSG00000105426	PTPRS	19		ENSG00000075240	GRAMD4	22						ENSG00000114374	USP9Y	Y
ENSG00000213015	ZNF580	19		ENSG00000126453	BCL2L12	19		ENSG00000100003	SEC14L2	22						ENSG00000183878	UTY	Y
ENSG00000267265	GP6-AS1	19		ENSG00000129911	KLF16	19		ENSG00000100023	PPIL2	22						ENSG00000231341	VDAC1P6	Y
ENSG00000277531	PNMA8C	19		ENSG00000167674	HDGFL2	19		ENSG00000100124	ANKRD54	22						ENSG00000067646	ZFY	Y
ENSG00000289102		19		ENSG00000267053		19		ENSG00000100196	KDELR3	22
ENSG00000101474	APMAP	20		ENSG00000267871	ZNF460-AS1	19		ENSG00000100266	PACSIN2	22
ENSG00000172315	TP53RK	20		ENSG00000279161		19		ENSG00000138944	SHISAL1	22
ENSG00000174403	CRMA	20		ENSG00000101204	CHRNA4	20		ENSG00000077279	DCX	X
ENSG00000244274	DBNDD2	20		ENSG00000197296	FITM2	20		ENSG00000156925	ZIC3	X
ENSG00000102054	RBBP7	X		ENSG00000224747	MTCYBP21	21		ENSG00000067842	ATP2B3	X
ENSG00000169895	SYAP1	X		ENSG00000280604		21		ENSG00000077264	PAK3	X
ENSG00000001497	LAS1L	X		ENSG00000185252	ZNF74	22		ENSG00000102221	JADE3	X
ENSG00000004848	ARX	X		ENSG00000219438	TAFA5	22		ENSG00000125354	SEPTIN6	X
ENSG00000068400	GRIPAP1	X		ENSG00000006756	ARSD	X		ENSG00000126733	DACH2	X
ENSG00000101843	PSMD10	X		ENSG00000056998	GYG2	X
ENSG00000102172	SMS	X		ENSG00000086712	TXLNG	X
ENSG00000134595	SOX3	X		ENSG00000102225	CDK16	X
ENSG00000157625	TAB3	X		ENSG00000130985	UBA1	X
ENSG00000165704	HPRT1	X		ENSG00000182287	AP1S2	X
ENSG00000196767	POU3F4	X		ENSG00000198034	RPS4X	X
ENSG00000005302	MSL3	X		ENSG00000198910	L1CAM	X
ENSG00000102226	USP11	X		ENSG00000229807	XIST	X
ENSG00000102362	SYTL4	X		ENSG00000012174	MBTPS2	X
ENSG00000171004	HS6ST2	X		ENSG00000101928	MOSPD1	X
ENSG00000231154	MORF4L2-AS1	X		ENSG00000102181	CD99L2	X
ENSG00000233585	ACAA2P1	X		ENSG00000102218	RP2	X
ENSG00000288597		X		ENSG00000102409	BEX4	X
Lists of genes included in WGCNA modules presented in Figure 6 for NPCs. Gene name listed with ENSEMBL id and chromosome location. Genes in bold were also identified as sex chromosome dosage sensitive in human LCLs and hiPSCs (Astro et al. 2022 or Raznahan et al 2018).				ENSG00000123131	PRDX4	X
				ENSG00000134594	RAB33A	X
				ENSG00000171365	CLCN5	X
				ENSG00000172465	TCEAL1	X
				ENSG00000174460	ZCCHC12	X
				ENSG00000268089	GABRQ	X
				ENSG00000274588	DGKK	X
				ENSG00000204071	TCEAL6	X
				ENSG00000008056	SYN1	X
				ENSG00000224236	MRRFP1	X
				ENSG00000286431		X
				ENSG00000012817	KDM5D	Y
				ENSG00000067048	DDX3Y	Y
				ENSG00000067646	ZFY	Y
				ENSG00000092377	TBL1Y	Y
				ENSG00000099715	PCDH11Y	Y
				ENSG00000099725	PRKY	Y
				ENSG00000114374	USP9Y	Y
				ENSG00000129824	RPS4Y1	Y
				ENSG00000165246	NLGN4Y	Y
				ENSG00000183878	UTY	Y
				ENSG00000198692	EIF1AY	Y
				ENSG00000291033	TXLNGY	Y
				ENSG00000176728	TTTY14	Y
				ENSG00000185275	CD24P4	Y
				ENSG00000215414	PSMA6P1	Y
				ENSG00000229129	ACTG1P2	Y
				ENSG00000229465	ACTG1P11	Y
				ENSG00000231341	VDAC1P6	Y
				ENSG00000235001	EIF4A1P2	Y
				ENSG00000290853		Y

### Sheet: CMs
All XX and XY (Slateblue1)				All XY and XY (Coral1)				All XXY and XY (White)				All XXY and XY (Cyan)				All XXY and XX (Coral1)				All XXY and XX (Bisque4)
Gene ID	Gene name	Chr location		Gene ID	Gene name	Chr location		Gene ID	Gene name	Chr location		Gene ID	Gene name	Chr location		Gene ID	Gene name	Chr location		Gene ID	Gene name	Chr location
ENSG00000054523	KIF1B	1		ENSG00000066135	KDM4A	1		ENSG00000117133	RPF1	1		ENSG00000010932	FMO1	1		ENSG00000137960	GIPC2	1		ENSG00000134644	PUM1	1
ENSG00000097033	SH3GLB1	1		ENSG00000075151	EIF4G3	1		ENSG00000143420	ENSA	1		ENSG00000090432	MUL1	1		ENSG00000186197	EDARADD	1		ENSG00000143171	RXRG	1
ENSG00000143179	UCK2	1		ENSG00000097046	CDC7	1		ENSG00000159445	THEM4	1		ENSG00000116406	EDEM3	1		ENSG00000189334	S100A14	1		ENSG00000143643	TTC13	1
ENSG00000157933	SKI	1		ENSG00000116191	RALGPS2	1		ENSG00000160688	FLAD1	1		ENSG00000116704	SLC35D1	1		ENSG00000198758	EPS8L3	1		ENSG00000143774	GUK1	1
ENSG00000162407	PLPP3	1		ENSG00000116641	DOCK7	1		ENSG00000162639	HENMT1	1		ENSG00000116771	AGMAT	1		ENSG00000224114		1		ENSG00000157184	CPT2	1
ENSG00000162989	KCNJ3	2		ENSG00000116754	SRSF11	1		ENSG00000162814	SPATA17	1		ENSG00000119535	CSF3R	1		ENSG00000115839	RAB3GAP1	2		ENSG00000162585	FAAP20	1
ENSG00000234949	RAB17-DT	2		ENSG00000116903	EXOC8	1		ENSG00000188739	RBM34	1		ENSG00000123684	LPGAT1	1		ENSG00000119801	YPEL5	2		ENSG00000185420	SMYD3	1
ENSG00000239305	RNF103	2		ENSG00000134247	PTGFRN	1		ENSG00000231999	LRRC8C-DT	1		ENSG00000131781	FMO5	1		ENSG00000138078	PREPL	2		ENSG00000225568		1
ENSG00000256671	LIMS4	2		ENSG00000143110	C1orf162	1		ENSG00000238081		1		ENSG00000132768	DPH2	1		ENSG00000138356	AOX1	2		ENSG00000237415	NRBF2P3	1
ENSG00000256977	LIMS3	2		ENSG00000162409	PRKAA2	1		ENSG00000077380	DYNC1I2	2		ENSG00000142583	SLC2A5	1		ENSG00000150556	LYPD6B	2		ENSG00000289554		1
ENSG00000090530	P3H2	3		ENSG00000162923	WDR26	1		ENSG00000114982	KANSL3	2		ENSG00000142657	PGD	1		ENSG00000153208	MERTK	2		ENSG00000040933	INPP4A	2
ENSG00000182179	UBA7	3		ENSG00000260855		1		ENSG00000115457	IGFBP2	2		ENSG00000143257	NR1I3	1		ENSG00000162949	CAPN13	2		ENSG00000115020	PIKFYVE	2
ENSG00000186446	ZNF501	3		ENSG00000281406	BLACAT1	1		ENSG00000115896	PLCL1	2		ENSG00000143412	ANXA9	1		ENSG00000197635	DPP4	2		ENSG00000130414	NDUFA10	2
ENSG00000145246	ATP10D	4		ENSG00000290578		1		ENSG00000119777	TMEM214	2		ENSG00000143554	SLC27A3	1		ENSG00000212978	C2orf74-DT	2		ENSG00000138385	SSB	2
ENSG00000145349	CAMK2D	4		ENSG00000084676	NCOA1	2		ENSG00000138400	MDH1B	2		ENSG00000143595	AQP10	1		ENSG00000228305	PRELID1P6	2		ENSG00000151693	ASAP2	2
ENSG00000196159	FAT4	4		ENSG00000085982	USP40	2		ENSG00000152518	ZFP36L2	2		ENSG00000162391	FAM151A	1		ENSG00000233870		2		ENSG00000169599	NFU1	2
ENSG00000064652	SNX24	5		ENSG00000115271	GCA	2		ENSG00000158019	BABAM2	2		ENSG00000162542	TMCO4	1		ENSG00000151090	THRB	3		ENSG00000214199	EEF1A1P12	2
ENSG00000086570	FAT2	5		ENSG00000178074	C2orf69	2		ENSG00000158417	EIF5B	2		ENSG00000171385	KCND3	1		ENSG00000173890	GPR160	3		ENSG00000236859	NIFK-AS1	2
ENSG00000113356	POLR3G	5		ENSG00000291150	LSP1P5	2		ENSG00000188760	TMEM198	2		ENSG00000171502	COL24A1	1		ENSG00000250608	NUDT16-DT	3		ENSG00000075420	FNDC3B	3
ENSG00000173926	MARCHF3	5		ENSG00000061938	TNK2	3		ENSG00000225205	PDK1-AS1	2		ENSG00000174307	PHLDA3	1		ENSG00000164106	SCRG1	4		ENSG00000156931	VPS8	3
ENSG00000130340	SNX9	6		ENSG00000144792	ZNF660	3		ENSG00000231043		2		ENSG00000185499	MUC1	1		ENSG00000164120	HPGD	4		ENSG00000156990	RPUSD3	3
ENSG00000146426	TIAM2	6		ENSG00000163666	HESX1	3		ENSG00000236859	NIFK-AS1	2		ENSG00000186301	MST1P2	1		ENSG00000188993	LRRC66	4		ENSG00000172780	RAB43	3
ENSG00000272899	ATP6V1FNB	7		ENSG00000178660	ARMC10P1	3		ENSG00000272902	TBC1D8-AS1	2		ENSG00000186377	CYP4X1	1		ENSG00000069011	PITX1	5		ENSG00000280739	EIF1B-AS1	3
ENSG00000104332	SFRP1	8		ENSG00000229638	RPL4P4	3		ENSG00000163607	GTPBP8	3		ENSG00000188643	S100A16	1		ENSG00000113249	HAVCR1	5		ENSG00000059691	GATB	4
ENSG00000138835	RGS3	9		ENSG00000249846	LINC02021	3		ENSG00000174928	C3orf33	3		ENSG00000189409	MMP23B	1		ENSG00000113494	PRLR	5		ENSG00000109436	TBC1D9	4
ENSG00000282886	PTMAP12	9		ENSG00000283544		3		ENSG00000176142	TMEM39A	3		ENSG00000196660	SLC30A10	1		ENSG00000164300	SERINC5	5		ENSG00000145244	CORIN	4
ENSG00000180628	PCGF5	10		ENSG00000145217	SLC26A1	4		ENSG00000181789	COPG1	3		ENSG00000196878	LAMB3	1		ENSG00000178913	TAF7	5		ENSG00000172007	RAB33B	4
ENSG00000198879	SFMBT2	10		ENSG00000178222	RNF212	4		ENSG00000184432	COPB2	3		ENSG00000215914	MMP23A	1		ENSG00000198944	SOWAHA	5		ENSG00000174720	LARP7	4
ENSG00000073921	PICALM	11		ENSG00000131503	ANKHD1	5		ENSG00000206530	CFAP44	3		ENSG00000115041	KCNIP3	2		ENSG00000245275	SAP30L-AS1	5		ENSG00000081189	MEF2C	5
ENSG00000167323	STIM1	11		ENSG00000145860	RNF145	5		ENSG00000239523	MYLK-AS1	3		ENSG00000115112	TFCP2L1	2		ENSG00000249201	TERLR1	5		ENSG00000082515	MRPL22	5
ENSG00000183715	OPCML	11		ENSG00000164327	RICTOR	5		ENSG00000240137	ERICH6-AS1	3		ENSG00000115421	PAPOLG	2		ENSG00000185002	RFX6	6		ENSG00000113048	MRPS27	5
ENSG00000256167	ATF4P4	11		ENSG00000112200	ZNF451	6		ENSG00000241506	PSMC1P1	3		ENSG00000115425	PECR	2		ENSG00000087077	TRIP6	7		ENSG00000113384	GOLPH3	5
ENSG00000010610	CD4	12		ENSG00000146112	PPP1R18	6		ENSG00000243674	OR7E66P	3		ENSG00000115738	ID2	2		ENSG00000106624	AEBP1	7		ENSG00000113658	SMAD5	5
ENSG00000111530	CAND1	12		ENSG00000146143	PRIM2	6		ENSG00000244119	PDCL3P4	3		ENSG00000134326	CMPK2	2		ENSG00000136237	RAPGEF5	7		ENSG00000152348	ATG10	5
ENSG00000183150	GPR19	12		ENSG00000197081	IGF2R	6		ENSG00000254999	BRK1	3		ENSG00000138035	PNPT1	2		ENSG00000164651	SP8	7		ENSG00000164253	WDR41	5
ENSG00000071246	VASH1	14		ENSG00000106018	VIPR2	7		ENSG00000291071	FAM86JP	3		ENSG00000144040	SFXN5	2		ENSG00000172331	BPGM	7		ENSG00000164402	SEPTIN8	5
ENSG00000168952	STXBP6	14		ENSG00000164850	GPER1	7		ENSG00000014824	SLC30A9	4		ENSG00000144045	DQX1	2		ENSG00000176532	PRR15	7		ENSG00000174695	TMEM167A	5
ENSG00000182979	MTA1	14		ENSG00000170632	ARMC10	7		ENSG00000033178	UBA6	4		ENSG00000155368	DBI	2		ENSG00000204946	ZNF783	7		ENSG00000064995	TAF11	6
ENSG00000205978	NYNRIN	14		ENSG00000205060	SLC35B4	7		ENSG00000035928	RFC1	4		ENSG00000163501	IHH	2		ENSG00000104537	ANXA13	8		ENSG00000065609	SNAP91	6
ENSG00000067141	NEO1	15		ENSG00000105339	DENND3	8		ENSG00000087274	ADD1	4		ENSG00000171596	NMUR1	2		ENSG00000253438	PCAT1	8		ENSG00000112304	ACOT13	6
ENSG00000290912	HERC2P7	15		ENSG00000147535	PLPP5	8		ENSG00000109180	OCIAD1	4		ENSG00000196975	ANXA4	2		ENSG00000255310		8		ENSG00000130347	RTN4IP1	6
ENSG00000136436	CALCOCO2	17		ENSG00000156735	BAG4	8		ENSG00000109184	DCUN1D4	4		ENSG00000204099	NEU4	2		ENSG00000086062	B4GALT1	9		ENSG00000130349	MTRES1	6
ENSG00000141524	TMC6	17		ENSG00000164808	SPIDR	8		ENSG00000150961	SEC24D	4		ENSG00000214595	EML6	2		ENSG00000099139	PCSK5	9		ENSG00000132423	COQ3	6
ENSG00000141577	CEP131	17		ENSG00000173137	ADCK5	8		ENSG00000151718	WWC2	4		ENSG00000241399	CD302	2		ENSG00000130558	OLFM1	9		ENSG00000137210	TMEM14B	6
ENSG00000228218	ATF4P3	17		ENSG00000181085	MAPK15	8		ENSG00000163945	UVSSA	4		ENSG00000257702	LBX2-AS1	2		ENSG00000136866	ZFP37	9		ENSG00000145979	TBC1D7	6
ENSG00000104946	TBC1D17	19		ENSG00000204839	MROH6	8		ENSG00000197712	FAM114A1	4		ENSG00000010327	STAB1	3		ENSG00000171169	NAIF1	9		ENSG00000164440	TXLNB	6
ENSG00000105426	PTPRS	19		ENSG00000205189	ZBTB10	8		ENSG00000249264	EEF1A1P9	4		ENSG00000012171	SEMA3B	3		ENSG00000291094	ZNF883	9		ENSG00000185345	PRKN	6
ENSG00000126464	PRR12	19		ENSG00000119523	ALG2	9		ENSG00000066230	SLC9A3	5		ENSG00000060971	ACAA1	3		ENSG00000075826	SEC31B	10		ENSG00000218890	NUFIP1P1	6
ENSG00000278318	ZNF229	19		ENSG00000122707	RECK	9		ENSG00000113282	CLINT1	5		ENSG00000113790	EHHADH	3		ENSG00000107731	UNC5B	10		ENSG00000106003	LFNG	7
ENSG00000101463	SYNDIG1	20		ENSG00000127191	TRAF2	9		ENSG00000131507	NDFIP1	5		ENSG00000114113	RBP2	3		ENSG00000108175	ZMIZ1	10		ENSG00000106025	TSPAN12	7
ENSG00000238197	PAXBP1-AS1	21		ENSG00000108091	CCDC6	10		ENSG00000145936	KCNMB1	5		ENSG00000114378	HYAL1	3		ENSG00000122376	SHLD2	10		ENSG00000122507	BBS9	7
ENSG00000128272	ATF4	22		ENSG00000151893	CACUL1	10		ENSG00000225138	SLC9A3-AS1	5		ENSG00000114841	DNAH1	3		ENSG00000151461	UPF2	10		ENSG00000128567	PODXL	7
ENSG00000274422		22		ENSG00000172661	WASHC2C	10		ENSG00000247796	MOCS2-DT	5		ENSG00000151090	THRB	3		ENSG00000171206	TRIM8	10		ENSG00000242162		7
ENSG00000011201	ANOS1	X		ENSG00000162148	PPP1R32	11		ENSG00000281357	ARRDC3-AS1	5		ENSG00000168237	GLYCTK	3		ENSG00000226688	ENTPD1-AS1	10		ENSG00000291178		7
ENSG00000077279	DCX	X		ENSG00000175104	TRAF6	11		ENSG00000112697	TMEM30A	6		ENSG00000173531	MST1	3		ENSG00000070047	PHRF1	11		ENSG00000147576	ADHFE1	8
ENSG00000101938	CHRDL1	X		ENSG00000087502	ERGIC2	12		ENSG00000130347	RTN4IP1	6		ENSG00000175054	ATR	3		ENSG00000110148	CCKBR	11		ENSG00000156831	NSMCE2	8
Lists of genes included in WGCNA modules presented in Figure 6 for CMs. Gene name listed witg ENSEMBL id and chromosomal location. Genes in bold were also identified as sex chromosome dosage sensitive in human LCLs and hiPSCs (Astro et al. 2022 or Raznahan et al 2018).				ENSG00000134539	KLRD1	12		ENSG00000130349	MTRES1	6		ENSG00000237456	ID2B	3		ENSG00000151715	TMEM45B	11		ENSG00000137106	GRHPR	9
				ENSG00000170633	RNF34	12		ENSG00000145982	FARS2	6		ENSG00000291223	FAM86DP	3		ENSG00000165905	LARGE2	11		ENSG00000186130	ZBTB6	9
				ENSG00000171840	NINJ2	12		ENSG00000153975	ZUP1	6		ENSG00000173597	SULT1B1	4		ENSG00000165915	SLC39A13	11		ENSG00000198876	DCAF12	9
				ENSG00000083635	NUFIP1	13		ENSG00000214113	LYRM4	6		ENSG00000174607	UGT8	4		ENSG00000196611	MMP1	11		ENSG00000198887	SMC5	9
				ENSG00000102524	TNFSF13B	13		ENSG00000225791	TRAM2-AS1	6		ENSG00000197894	ADH5	4		ENSG00000135111	TBX3	12		ENSG00000107854	TNKS2	10
				ENSG00000151849	CENPJ	13		ENSG00000228364	SAR1AP1	6		ENSG00000120324	PCDHB10	5		ENSG00000139625	MAP3K12	12		ENSG00000130640	TUBGCP2	10
				ENSG00000244754	N4BP2L2	13		ENSG00000260000		6		ENSG00000123643	SLC36A1	5		ENSG00000155980	KIF5A	12		ENSG00000148450	MSRB2	10
				ENSG00000092201	SUPT16H	14		ENSG00000174428	GTF2IRD2B	7		ENSG00000133835	HSD17B4	5		ENSG00000241388	HNF1A-AS1	12		ENSG00000165832	TRUB1	10
				ENSG00000117971	CHRNB4	15		ENSG00000179406	LINC00174	7		ENSG00000145703	IQGAP2	5		ENSG00000258033	SNX5P2	12		ENSG00000165997	ARL5B	10
				ENSG00000167196	FBXO22	15		ENSG00000198420	TCAF1	7		ENSG00000151292	CSNK1G3	5		ENSG00000120658	ENOX1	13		ENSG00000184719	RNLS	10
				ENSG00000242028	HYPK	15		ENSG00000214960	CRPPA	7		ENSG00000170271	FAXDC2	5		ENSG00000136167	LCP1	13		ENSG00000185875	THNSL1	10
				ENSG00000260174	SYNGR2P1	15		ENSG00000232818	RPS2P32	7		ENSG00000170482	SLC23A1	5		ENSG00000165556	CDX2	13		ENSG00000197467	COL13A1	10
				ENSG00000067365	METTL22	16		ENSG00000236753	MKLN1-AS	7		ENSG00000173930	SLCO4C1	5		ENSG00000119725	ZNF410	14		ENSG00000277687		10
				ENSG00000103194	USP10	16		ENSG00000242474	LINC03015	7		ENSG00000177839	PCDHB9	5		ENSG00000129538	RNASE1	14		ENSG00000135362	PRR5L	11
				ENSG00000129636	ITFG1	16		ENSG00000104381	GDAP1	8		ENSG00000178913	TAF7	5		ENSG00000166165	CKB	14		ENSG00000142082	SIRT3	11
				ENSG00000182601	HS3ST4	16		ENSG00000104763	ASAH1	8		ENSG00000057657	PRDM1	6		ENSG00000275325	PDCD6IPP1	15		ENSG00000166352	IFTAP	11
				ENSG00000007314	SCN4A	17		ENSG00000129292	PHF20L1	8		ENSG00000112294	ALDH5A1	6		ENSG00000103066	PLA2G15	16		ENSG00000176148	TCP11L1	11
				ENSG00000141756	FKBP10	17		ENSG00000147586	MRPS28	8		ENSG00000112297	CRYBG1	6		ENSG00000103550	KNOP1	16		ENSG00000213713	PIGCP1	11
				ENSG00000157637	SLC38A10	17		ENSG00000160948	VPS28	8		ENSG00000112584	FAM120B	6		ENSG00000132207	SLX1A	16		ENSG00000254454	RCC2P6	11
				ENSG00000169660	HEXD	17		ENSG00000170961	HAS2	8		ENSG00000112818	MEP1A	6		ENSG00000181625	SLX1B	16		ENSG00000070018	LRP6	12
				ENSG00000169683	LRRC45	17		ENSG00000175606	TMEM70	8		ENSG00000118507	AKAP7	6		ENSG00000237515	SHISA9	16		ENSG00000175203	DCTN2	12
				ENSG00000183914	DNAH2	17		ENSG00000187954	ZFTRAF1	8		ENSG00000137204	SLC22A7	6		ENSG00000291066		16		ENSG00000184209	SNRNP35	12
				ENSG00000187824	TMEM220	17		ENSG00000197363	ZNF517	8		ENSG00000155906	RMND1	6		ENSG00000108590	MED31	17		ENSG00000255857	PXN-AS1	12
				ENSG00000166562	SEC11C	18		ENSG00000270074		8		ENSG00000197903	H2BC12	6		ENSG00000108797	CNTNAP1	17		ENSG00000257815	PRANCR	12
				ENSG00000172361	CFAP53	18		ENSG00000286681		8		ENSG00000204444	APOM	6		ENSG00000108819	PPP1R9B	17		ENSG00000136152	COG3	13
				ENSG00000273284		18		ENSG00000135070	ISCA1	9		ENSG00000204644	ZFP57	6		ENSG00000141582	CBX4	17		ENSG00000175198	PCCA	13
				ENSG00000104804	TULP2	19		ENSG00000167112	TRUB2	9		ENSG00000011275	RNF216	7		ENSG00000167183	PRR15L	17		ENSG00000129559	NEDD8	14
				ENSG00000161618	ALDH16A1	19		ENSG00000171159	BBLN	9		ENSG00000106049	HIBADH	7		ENSG00000167434	CA4	17		ENSG00000139910	NOVA1	14
				ENSG00000176293	ZNF135	19		ENSG00000268996	MAN1B1-DT	9		ENSG00000106351	AGFG2	7		ENSG00000101670	LIPG	18		ENSG00000184227	ACOT1	14
				ENSG00000196337	CGB7	19		ENSG00000095739	BAMBI	10		ENSG00000128536	CDHR3	7		ENSG00000141401	IMPA2	18		ENSG00000258526		14
				ENSG00000204524	ZNF805	19		ENSG00000127884	ECHS1	10		ENSG00000146733	PSPH	7		ENSG00000158270	COLEC12	18		ENSG00000140350	ANP32A	15
				ENSG00000268041	ERFL	19		ENSG00000148444	COMMD3	10		ENSG00000164647	STEAP1	7		ENSG00000073008	PVR	19		ENSG00000140563	MCTP2	15
				ENSG00000124207	CSE1L	20		ENSG00000148814	LRRC27	10		ENSG00000169919	GUSB	7		ENSG00000105520	PLPPR2	19		ENSG00000157450	RNF111	15
				ENSG00000125817	CENPB	20		ENSG00000204152	TIMM23B	10		ENSG00000177706	FAM20C	7		ENSG00000126460	PRRG2	19		ENSG00000213614	HEXA	15
				ENSG00000130703	OSBPL2	20		ENSG00000272631		10		ENSG00000229018	PMS2P7	7		ENSG00000160113	NR2F6	19		ENSG00000005189	REXO5	16
				ENSG00000100379	KCTD17	22		ENSG00000086848	ALG9	11		ENSG00000231531	HINT1P1	7		ENSG00000171817	ZNF540	19		ENSG00000104731	KLHDC4	16
				ENSG00000184208	C22orf46	22		ENSG00000129083	COPB1	11		ENSG00000120915	EPHX2	8		ENSG00000186567	CEACAM19	19		ENSG00000167264	DUS2	16
				ENSG00000101846	STS	X		ENSG00000137496	IL18BP	11		ENSG00000137563	GGH	8		ENSG00000131061	ZNF341	20		ENSG00000108666	C17orf75	17
				ENSG00000147174	GCNA	X		ENSG00000149182	ARFGAP2	11		ENSG00000147419	CCDC25	8		ENSG00000159228	CBR1	21		ENSG00000108883	EFTUD2	17
				ENSG00000147274	RBMX	X		ENSG00000162194	LBHD1	11		ENSG00000147647	DPYS	8		ENSG00000128203	ASPHD2	22		ENSG00000168259	DNAJC7	17
				ENSG00000171155	C1GALT1C1	X		ENSG00000171204	TMEM126B	11		ENSG00000155792	DEPTOR	8		ENSG00000128335	APOL2	22		ENSG00000173821	RNF213	17
				ENSG00000185222	TCEAL9	X		ENSG00000174851	YIF1A	11		ENSG00000168672	LRATD2	8		ENSG00000133477	FAM83F	22		ENSG00000232859	LYRM9	17
				ENSG00000232267	ACTR3P2	X		ENSG00000175602	CCDC85B	11		ENSG00000180155	LYNX1	8		ENSG00000169662	BCRP6	22		ENSG00000263004	AKAP1-DT	17
				ENSG00000289007		X		ENSG00000213445	SIPA1	11		ENSG00000185000	DGAT1	8		ENSG00000284070		22		ENSG00000134779	TPGS2	18
								ENSG00000250303	LINC02762	11		ENSG00000198042	MAK16	8		ENSG00000290696	POM121L9P	22		ENSG00000083807	SLC27A5	19
								ENSG00000254614	CAPN1-AS1	11		ENSG00000255495		8		ENSG00000047634	SCML1	X		ENSG00000105379	ETFB	19
								ENSG00000288852		11		ENSG00000070214	SLC44A1	9		ENSG00000198753	PLXNB3	X		ENSG00000105393	BABAM1	19
								ENSG00000110906	KCTD10	12		ENSG00000086062	B4GALT1	9		ENSG00000204072	ARMCX7P	X		ENSG00000105568	PPP2R1A	19
								ENSG00000120860	WASHC3	12		ENSG00000099139	PCSK5	9		ENSG00000226781	TBCAP1	X		ENSG00000153879	CEBPG	19
								ENSG00000122970	IFT81	12		ENSG00000106785	TRIM14	9						ENSG00000161914	ZNF653	19
								ENSG00000139190	VAMP1	12		ENSG00000106789	CORO2A	9						ENSG00000167674	HDGFL2	19
								ENSG00000139223	ANP32D	12		ENSG00000106853	PTGR1	9						ENSG00000183207	RUVBL2	19
								ENSG00000139437	TCHP	12		ENSG00000107338	SHB	9						ENSG00000268282		19
								ENSG00000139531	SUOX	12		ENSG00000119431	HDHD3	9						ENSG00000101246	ARFRP1	20
								ENSG00000150967	ABCB9	12		ENSG00000123453	SARDH	9						ENSG00000125821	DTD1	20
								ENSG00000255857	PXN-AS1	12		ENSG00000125482	TTF1	9						ENSG00000171222	SCAND1	20
								ENSG00000256211	SKP1P2	12		ENSG00000130653	PNPLA7	9						ENSG00000171703	TCEA2	20
								ENSG00000275367		12		ENSG00000136861	CDK5RAP2	9						ENSG00000172264	MACROD2	20
								ENSG00000290033		12		ENSG00000159884	CCDC107	9						ENSG00000155304	HSPA13	21
								ENSG00000102678	FGF9	13		ENSG00000164976	MYORG	9						ENSG00000156273	BACH1	21
								ENSG00000102738	MRPS31	13		ENSG00000165269	AQP7	9						ENSG00000239415		21
								ENSG00000151778	SERP2	13		ENSG00000185585	OLFML2A	9						ENSG00000100387	RBX1	22
								ENSG00000181358	CTAGE10P	13		ENSG00000186350	RXRA	9						ENSG00000128266	GNAZ	22
								ENSG00000205240	OR7E36P	13		ENSG00000197969	VPS13A	9						ENSG00000224003	YES1P1	22
								ENSG00000215480	OR7E37P	13		ENSG00000233016	SNHG7	9						ENSG00000147400	CETN2	X
								ENSG00000275964		13		ENSG00000244187	TMEM141	9						ENSG00000165359	INTS6L	X
								ENSG00000012963	UBR7	14		ENSG00000107672	NSMCE4A	10						ENSG00000215070	XRCC6P5	X
								ENSG00000029364	SLC39A9	14		ENSG00000107815	TWNK	10
								ENSG00000036530	CYP46A1	14		ENSG00000107872	FBXL15	10
								ENSG00000131966	ACTR10	14		ENSG00000119927	GPAM	10
								ENSG00000139910	NOVA1	14		ENSG00000122882	ECD	10
								ENSG00000140104	CLBA1	14		ENSG00000148730	EIF4EBP2	10
								ENSG00000157326	DHRS4	14		ENSG00000151224	MAT1A	10
								ENSG00000170270	GON7	14		ENSG00000152782	PANK1	10
								ENSG00000183032	SLC25A21	14		ENSG00000154473	BUB3	10
								ENSG00000226174	TEX22	14		ENSG00000171206	TRIM8	10
								ENSG00000271780		14		ENSG00000176273	SLC35G1	10
								ENSG00000075131	TIPIN	15		ENSG00000188611	ASAH2	10
								ENSG00000140474	ULK3	15		ENSG00000189014	SHLD2P3	10
								ENSG00000140543	DET1	15		ENSG00000197142	ACSL5	10
								ENSG00000174446	SNAPC5	15		ENSG00000025434	NR1H3	11
								ENSG00000086504	MRPL28	16		ENSG00000062282	DGAT2	11
								ENSG00000102893	PHKB	16		ENSG00000110013	SIAE	11
								ENSG00000140743	CDR2	16		ENSG00000110148	CCKBR	11
								ENSG00000149929	HIRIP3	16		ENSG00000110171	TRIM3	11
								ENSG00000161981	SNRNP25	16		ENSG00000110244	APOA4	11
								ENSG00000176715	ACSF3	16		ENSG00000110651	CD81	11
								ENSG00000179918	SEPHS2	16		ENSG00000121690	DEPDC7	11
								ENSG00000180917	CMTR2	16		ENSG00000137501	SYTL2	11
								ENSG00000262470	TVP23CP2	16		ENSG00000149269	PAK1	11
								ENSG00000263072	ZNF213-AS1	16		ENSG00000149476	TKFC	11
								ENSG00000280132		16		ENSG00000151117	TMEM86A	11
								ENSG00000108384	RAD51C	17		ENSG00000154146	NRGN	11
								ENSG00000130935	NOL11	17		ENSG00000162174	ASRGL1	11
								ENSG00000136451	VEZF1	17		ENSG00000166435	XRRA1	11
								ENSG00000141040	ZNF287	17		ENSG00000172893	DHCR7	11
								ENSG00000172171	TEFM	17		ENSG00000173599	PC	11
								ENSG00000183010	PYCR1	17		ENSG00000175482	POLD4	11
								ENSG00000196544	BORCS6	17		ENSG00000178301	AQP11	11
								ENSG00000204237	OXLD1	17		ENSG00000196611	MMP1	11
								ENSG00000232859	LYRM9	17		ENSG00000023697	DERA	12
								ENSG00000234912	SNHG20	17		ENSG00000111554	MDM1	12
								ENSG00000261888		17		ENSG00000123352	SPATS2	12
								ENSG00000262772	LINC01977	17		ENSG00000123374	CDK2	12
								ENSG00000141380	SS18	18		ENSG00000123395	ATG101	12
								ENSG00000262001	DLGAP1-AS2	18		ENSG00000135090	TAOK3	12
								ENSG00000105556	MIER2	19		ENSG00000135148	TRAFD1	12
								ENSG00000161914	ZNF653	19		ENSG00000135437	RDH5	12
								ENSG00000167232	ZNF91	19		ENSG00000135677	GNS	12
								ENSG00000167565	SERTAD3	19		ENSG00000139192	TAPBPL	12
								ENSG00000197016	ZNF470	19		ENSG00000139194	RBP5	12
								ENSG00000101181	MTG2	20		ENSG00000167588	GPD1	12
								ENSG00000101337	TM9SF4	20		ENSG00000167778	SPRYD3	12
								ENSG00000131043	AAR2	20		ENSG00000170439	METTL7B	12
								ENSG00000132664	POLR3F	20		ENSG00000182993	C12orf60	12
								ENSG00000149474	KAT14	20		ENSG00000205352	PRR13	12
								ENSG00000197496	SLC2A10	20		ENSG00000100605	ITPK1	14
								ENSG00000277449	CEBPB-AS1	20		ENSG00000119686	FLVCR2	14
								ENSG00000160223	ICOSLG	21		ENSG00000131981	LGALS3	14
								ENSG00000177692	DNAJC28	21		ENSG00000187097	ENTPD5	14
								ENSG00000239415		21		ENSG00000128891	CCDC32	15
								ENSG00000277117		21		ENSG00000137825	ITPKA	15
								ENSG00000280071		21		ENSG00000166825	ANPEP	15
								ENSG00000100124	ANKRD54	22		ENSG00000259417	CTXND1	15
								ENSG00000100399	CHADL	22		ENSG00000103145	HCFC1R1	16
								ENSG00000183246	RIMBP3C	22		ENSG00000168434	COG7	16
								ENSG00000185608	MRPL40	22		ENSG00000197165	SULT1A2	16
								ENSG00000230513	THAP7-AS1	22		ENSG00000237172	B3GNT9	16
								ENSG00000274600	RIMBP3B	22		ENSG00000260668		16
								ENSG00000275793	RIMBP3	22		ENSG00000007237	GAS7	17
								ENSG00000133142	TCEAL4	X		ENSG00000132386	SERPINF1	17
								ENSG00000165359	INTS6L	X		ENSG00000154265	ABCA5	17
								ENSG00000165675	ENOX2	X		ENSG00000159640	ACE	17
								ENSG00000165704	HPRT1	X		ENSG00000166582	CENPV	17
								ENSG00000174028	FAM3C2P	X		ENSG00000167543	TP53I13	17
								ENSG00000182378	PLCXD1	X		ENSG00000168792	ABHD15	17
								ENSG00000183943	PRKX	X		ENSG00000169710	FASN	17
								ENSG00000203950	RTL8A	X		ENSG00000177728	TMEM94	17
								ENSG00000204271	SPIN3	X		ENSG00000180616	SSTR2	17
								ENSG00000241489		X		ENSG00000182327	GLTPD2	17
								ENSG00000247746	USP51	X		ENSG00000278535	DHRS11	17
								ENSG00000277150	F8A3	X		ENSG00000141401	IMPA2	18
								ENSG00000288709	F8A2	X		ENSG00000167315	ACAA2	18
								ENSG00000288722	F8A1	X		ENSG00000265273	PGDP1	18
												ENSG00000105072	C19orf44	19
												ENSG00000105514	RAB3D	19
												ENSG00000126458	RRAS	19
												ENSG00000130309	COLGALT1	19
												ENSG00000130751	NPAS1	19
												ENSG00000171466	ZNF562	19
												ENSG00000186272	ZNF17	19
												ENSG00000187534	PRR13P5	19
												ENSG00000188766	SPRED3	19
												ENSG00000204851	PNMA8B	19
												ENSG00000267296	CEBPA-DT	19
												ENSG00000268182	SMIM17	19
												ENSG00000269190	FBXO17	19
												ENSG00000269416	LINC01224	19
												ENSG00000282393		19
												ENSG00000101298	SNPH	20
												ENSG00000101343	CRNKL1	20
												ENSG00000101439	CST3	20
												ENSG00000125787	GNRH2	20
												ENSG00000125901	MRPS26	20
												ENSG00000196396	PTPN1	20
												ENSG00000196421	C20orf204	20
												ENSG00000141959	PFKL	21
												ENSG00000075234	TTC38	22
												ENSG00000099994	SUSD2	22
												ENSG00000100033	PRODH	22
												ENSG00000100292	HMOX1	22
												ENSG00000138867	GUCD1	22
												ENSG00000161103	POM121L15P	22
												ENSG00000169662	BCRP6	22
												ENSG00000182902	SLC25A18	22
												ENSG00000198089	SFI1	22
												ENSG00000198832	SELENOM	22
												ENSG00000214491	SEC14L6	22
												ENSG00000284070		22
												ENSG00000290696	POM121L9P	22
												ENSG00000005889	ZFX	X
												ENSG00000068354	TBC1D25	X
												ENSG00000102007	PLP2	X
												ENSG00000147155	EBP	X
												ENSG00000147255	IGSF1	X
												ENSG00000165175	MID1IP1	X
												ENSG00000169895	SYAP1	X
												ENSG00000182890	GLUD2	X
												ENSG00000184194	GPR173	X
												ENSG00000184368	MAP7D2	X
												ENSG00000188158	NHS	X
												ENSG00000226781	TBCAP1	X
												ENSG00000233585	ACAA2P1	X
