## Supplemental table 11 for "Cell-type specific allelic dampening of sex-linked genes in sex chromosome aneuploidy"

### Sheet: NPCs
Table S11: Autosomal genes with anti-correlated changes in expression and DNA methylation at nearby promoter DMRs
Y-chromosome dosage				X-chromosome dosage				XXY vs XX all
Gene name	Expresssion (log2FC)	Mean Δ-Methylation		Gene name	Expresssion (log2FC)	Mean Δ-Methylation		Gene name	Expresssion (log2FC)	Mean Δ-Methylation
LRAT	-1.79397	0.0220048		YBX2	-0.309203	0.0191402		SLC25A21	-0.82244	0.0293093
TMEM80	-0.51021	0.00956942		C1QBP	0.13096	-0.00416049		DGCR6	-0.597464	0.0227719
FAM174A	-0.493468	0.01875		STK32C	0.24898	-0.00176718		BSN	-0.521769	0.0142811
CCDC126	-0.471982	0.000939221		SLC22A5	0.2978	-0.00538843		BLCAP	-0.424231	0.0127817
TRMT6	-0.467911	0.00191682		ARFGEF3	0.347536	-0.00500828		ATF6B	0.229642	-0.0153311
PPP1CB	-0.443165	0.00100946		STEAP2	0.377038	-0.00842167		H6PD	0.283054	-0.0455756
TMEM267	-0.442989	0.00681782		MIR3936HG	0.473765	-0.00538843		PGLS	0.328132	-0.0166157
C21orf91	-0.419692	0.00515534		RPRM	0.535258	-0.0148472		ZNF236	0.348304	-0.03886
EFCAB2	-0.416219	0.00857022		Expression and mean DNAme changes are shown for anti-correlated genes. Only promoter DMRs are shown.				DNMBP	0.366855	-0.0459462
SCAMP1	-0.415459	0.00181786						ALDH7A1	0.381941	-0.05971
LIN7C	-0.392061	0.00742504						RAD54B	0.412289	-0.094814
MPC1	-0.391663	0.00433259						SEPTIN9	0.442161	-0.00682007
MICU3	-0.390741	0.00361217						C2orf81	0.447201	-0.0246401
TMA16	-0.383246	0.0128364						ACTR3C	0.453645	-0.0662011
GON7	-0.356521	0.0331009						RCCD1	0.489017	-0.0527809
RAB33B	-0.34041	0.0120534						KIAA1217	0.542337	-0.106444
C6orf62	-0.335028	0.0190656						BAIAP2L1	0.576003	-0.259695
AP1AR	-0.332739	0.00378158						NHSL1	0.684621	-0.0877906
MINDY2	-0.320368	0.0060196						EIPR1	0.685028	-0.0958833
RAB2A	-0.319051	0.00576973						DPPA4	0.787709	-0.117011
MTHFD2L	-0.306628	0.0165205						ROBO2	0.825336	-0.033505
UTP3	-0.298415	0.00434227						CAPG	0.835957	-0.0330873
URB1	-0.295485	0.118935						CLDN19	1.02024	-0.0345051
RAP2A	-0.294257	0.0133566						LY6G5C	1.0401	-0.028372
H3-3B	-0.293129	0.00474045						AGBL2	1.08231	-0.0725621
C5orf24	-0.289268	0.00335638						RNASEL	1.35732	-0.0496313
GABPA	-0.28265	0.00786878						SALL3	2.14332	-0.0115932
ZNF268	-0.282273	0.00206669						PCDHGA3	3.56318	-0.104123
IMPA1	-0.281954	0.00528626						Expression and mean DNAme changes are shown for anti-correlated genes . Only promoter DMRs are shown.
MRGBP	-0.27018	0.00355338
MTMR6	-0.266717	0.00225738
ZNF644	-0.261706	0.0167111
MIER3	-0.259797	0.00363237
BTBD1	-0.25133	0.00536972
SLC38A1	-0.245985	0.012617
ASB7	-0.238064	0.00636179
UBE2K	-0.236515	0.00868156
RAP1GDS1	-0.231923	0.0209012
SEC62	-0.229463	0.0027371
TIPRL	-0.228425	0.00774354
RPE	-0.219996	0.0108133
EPM2AIP1	-0.198253	0.00176378
USP14	-0.190554	0.000358035
STK24	0.205755	-0.0174884
ACADVL	0.228272	-0.0226236
HPS4	0.270928	-0.0288669
AP1G2	0.279824	-0.00927081
SCNN1D	0.307617	-0.0129722
ITGA5	0.313488	-0.014654
GAS8	0.378329	-0.0221247
DPPA4	0.445438	-0.0309469
NMNAT3	0.466066	-0.0198419
PABPC1L	0.47699	-0.0078879
SYNE1	0.480741	-0.0124864
ROBO3	0.48744	-0.0156881
IAH1	0.495837	-0.0622069
ADCK2	0.546001	-0.00814361
LRRC61	0.554708	-0.0766751
FAM111A	0.55808	-0.0411653
UCP2	0.5685	-0.0322036
AURKC	0.654466	-0.0124199
TCIRG1	0.691322	-0.0310939
EVC2	0.713771	-0.00476174
CTSH	0.716943	-0.00575442
CAPG	1.13118	-0.044915
IFITM3	1.38177	-0.107595
CRYGD	1.43691	-0.0363901
QPCT	1.57764	-0.0604911
WDR72	2.15963	-0.0208751
PCDHGA3	2.68041	-0.0939755
Expression and mean DNAme changes are shown for anti-correlated genes. Only promoter DMRs are shown.

### Sheet: CMs
Y-chromosome dosage				X-chromosome dosage				XXY vs XX all
Gene name	Expresssion (log2FC)	Mean Δ-Methylation		Gene name	Expresssion (log2FC)	Mean Δ-Methylation		Gene name	Expresssion (log2FC)	Mean Δ-Methylation
NEK10	-0.90791	0.098421		SLFN12	-0.584865	0.0534281		PURPL	-2.63446	0.218717
NECTIN1	-0.854307	0.0069226		TNXB	-0.393841	0.0145247		TMEM176B	-1.28233	0.0243886
BRSK2	-0.841125	0.00969865		PHETA2	-0.286127	0.0336252		ARPP21	-1.13738	0.0553288
ARRDC2	-0.751623	0.00938855		LY6E	-0.27351	0.0275195		LINC01341	-1.12044	0.0113371
MORN3	-0.742539	0.0865103		CCNL1	-0.244004	0.0534851		FCGBP	-1.10791	0.0270163
SLC22A17	-0.712826	0.00185302		TMEM263	-0.233394	0.0483631		BRSK2	-0.820578	0.0166503
TNK2	-0.684635	0.0188411		FUBP3	-0.18829	0.00367173		ABCA3	-0.682528	0.0399291
NME2	-0.643101	0.00728033		SCRN1	-0.177	0.046421		TNK2	-0.682309	0.0263084
THBS3	-0.609399	0.0179434		ATP6V1A	-0.17366	0.0055417		NME2	-0.630518	0.0120762
EPOR	-0.491571	0.0443707		Expression and DNAme changes are shown for genes with concordance. Only promoter DMRs are shown.				CMTM3	-0.545105	0.0428887
FLYWCH1	-0.402977	0.015482						PTPRS	-0.502897	0.0969113
CEP85	0.381963	-0.00533648						EPOR	-0.499159	0.0339911
PDHX	0.398546	-0.00374339						ZNF843	-0.469041	0.0019538
GSTM1	0.876811	-0.259549						ALDH16A1	-0.458379	0.01619
RNASEL	1.11622	-0.0289408						FLYWCH1	-0.449741	0.0139136
Expression and DNAme changes are shown for genes with concordance. Only promoter DMRs are shown.								RRP12	-0.420828	0.00710405
								APMAP	-0.410204	0.0059966
								TM7SF2	-0.407213	0.00675068
								C19orf44	-0.400498	0.0230049
								TBC1D17	-0.383555	0.00121537
								EVI5L	-0.373602	0.0386425
								NT5DC2	-0.329912	0.0017867
								CDC42BPB	-0.311298	0.00628773
								ATRN	-0.28546	0.000786657
								PSMF1	-0.252824	0.0325407
								CLDND1	0.377656	-0.00183787
								RBMS3	0.433046	-0.00901774
								PGM3	0.463908	-0.000607336
								CEP85	0.488905	-0.00335404
								FAR1	0.539503	-0.000858481
								PDE7A	0.569045	-0.00516287
								ERVMER34-1	0.687546	-0.00997587
								LRRC4	0.984423	-0.0227117
								RNASEL	1.15317	-0.0300972
								Expression and DNAme changes are shown for genes with concordance. Only promoter DMRs are shown.
